# Proto-sex locus in large yellow croaker provides insights into early evolution of the sex chromosome

**DOI:** 10.1101/2020.06.23.166249

**Authors:** Zhiyong Wang, Shijun Xiao, Mingyi Cai, Zhaofang Han, Wanbo Li, Yangjie Xie, Guicai Xu, Aiqiang Lin, Yan Zhang, Kun Ye, Huiyu Luo, Mengxiang Liao, Fang Han, Xiande Liu, Dongling Zhang, Qiurong Wang, Bi Wang, Weiming Li, Jiong-Tang Li

## Abstract

Autosomal origins of heterogametic sex chromosomes have been inferred frequently from suppressed recombination and gene degeneration manifested in incompletely differentiated sex chromosomes. However, the initial transition of an autosome region to a proto-sex locus has been not explored in depth. By assembling and analyzing a chromosome-level draft genome, we found a recent (evolved 0.26 million years ago), highly homologous, and *dmrt1* containing sex-determination locus with slightly reduced recombination in large yellow croaker (*Larimichthys crocea*), a teleost species with genetic sex determination (GSD) and with undifferentiated sex chromosomes. We observed genomic homology and polymorphic segregation of the proto-sex locus between sexes. Expression of *dmrt1* showed a stepwise increase in the development of testis, but not in the ovary. We infer that the inception of the proto-sex locus involves a few divergences in nucleotide sequences and slight suppression of recombination in an autosome region. In androgen-induced sex reversal of genetic females, in addition to *dmrt1*, genes in the conserved *dmrt1* cluster, and the rest of the sex determination network were activated. We provided evidence that broad functional links were shared by genetic sex determination and environmental sex reversal.
