## Supplemental Table 17 for "Proto-sex locus in large yellow croaker provides insights into early evolution of the sex chromosome"

### Sheet: sheet1
chr	position	female population		female 1		female 2		male population		male 1		male 2
		depth	genotype	depth	genotype	depth	genotype	depth	genotype	depth	genotype	depth	genotype
LG9	6874276	9/0	A/A	38/1	A/A	36/2	A/A	104/34	A/G	72/23	A/G	64/16	A/G
LG9	7047614	7/0	A/A	25/0	A/A	19/0	A/A	36/7	A/AAAAGCTGT	19/11	A/AAAAGCTGT	12/12	A/AAAAGCTGT
LG9	7157009	10/0	G/G	144/3	G/G	147/11	G/G	135/14	G/A	135/17	G/A	128/19	G/A
LG9	7160067	42/1	T/T	95/2	T/T	115/7	T/T	175/21	T/G	136/12	T/G	112/11	T/G
LG9	7163460	18/0	A/A	27/0	A/A	29/0	A/A	35/5	A/C	21/19	A/C	28/17	A/C
LG9	7168562	11/0	A/A	41/2	A/A	74/4	A/A	74/14	A/T	56/14	A/T	65/15	A/T
LG9	7168575	8/0	G/G	40/2	G/G	76/3	G/G	85/16	G/T	58/12	G/T	64/13	G/T
LG9	7191574	11/0	G/G	28/0	G/G	35/0	G/G	63/12	G/A	14/17	G/A	12/18	G/A
LG9	7191868	13/0	G/G	26/0	G/G	47/0	G/G	54/12	G/A	26/31	G/A	29/28	G/A
LG9	7205536	17/0	G/G	26/0	G/G	27/0	G/G	39/6	G/A	14/12	G/A	11/25	G/A
LG9	7208014	14/0	A/A	31/0	A/A	56/0	A/A	76/8	A/G	18/32	A/G	27/26	A/G
LG9	7208050	17/0	C/C	31/0	C/C	56/0	C/C	85/8	C/T	21/26	C/T	26/28	C/T
LG9	7208926	10/0	G/G	33/1	G/G	34/0	G/G	50/19	G/GT	23/15	G/GT	22/20	G/GT
LG9	7208927	10/0	C/C	34/0	C/C	34/0	C/C	51/18	C/A	23/15	C/A	22/22	C/A
LG9	7229657	14/0	AAAGGAGATTTAAAAC/AAAGGAGATTTAAAAC	41/0	AAAGGAGATTTAAAAC/AAAGGAGATTTAAAAC	47/0	AAAGGAGATTTAAAAC/AAAGGAGATTTAAAAC	61/5	AAAGGAGATTTAAAAC/A	24/8	AAAGGAGATTTAAAAC/A	21/15	AAAGGAGATTTAAAAC/A
LG9	7248843	14/0	A/A	19/0	A/A	59/0	A/A	58/13	A/T	13/22	A/T	25/26	A/T
LG9	7252181	13/0	C/C	31/0	C/C	42/0	C/C	64/10	C/T	29/18	C/T	19/29	C/T
LG9	7284124	25/1	G/G	24/0	G/G	37/0	G/G	58/7	G/A	17/27	G/A	30/31	G/A
LG9	7291606	22/0	C/C	29/0	C/C	41/0	C/C	68/8	C/CTG	34/24	C/CTG	39/24	C/CTG
LG9	7304244	14/0	G/G	31/0	G/G	34/0	G/G	58/8	G/T	19/20	G/T	17/17	G/T
LG9	7310101	14/0	C/C	24/0	C/C	39/0	C/C	76/11	C/G	42/22	C/G	24/21	C/G
LG9	7332678	11/0	T/T	33/0	T/T	35/0	T/T	53/7	T/G	28/36	T/G	24/28	T/G
LG9	7409743	24/2	G/G	45/0	G/G	85/0	G/G	134/16	G/A	83/16	G/A	84/28	G/A
LG9	7464091	15/0	T/T	32/0	T/T	43/1	T/T	101/11	T/A	67/9	T/A	80/8	T/A
LG9	7473626	19/1	A/A	30/0	A/A	34/0	A/A	48/0	A/AT	62/0	A/AT	21/24	A/AT
LG9	7482217	15/0	G/G	31/0	G/G	38/0	G/G	50/9	G/A	19/28	G/A	28/14	G/A
LG9	7491607	17/0	C/C	38/1	C/C	39/0	C/C	53/12	C/G	19/22	C/G	21/28	C/G
LG9	7497118	21/0	T/T	30/0	T/T	26/0	T/T	54/14	T/C	30/25	T/C	11/36	T/C
LG9	7515420	11/0	T/T	29/0	T/T	26/0	T/T	40/11	T/G	30/17	T/G	12/17	T/G
LG9	7525661	12/0	A/A	24/0	A/A	20/0	A/A	26/7	A/AAAAAC	23/11	A/AAAAAC	8/23	A/AAAAAC
LG9	7525778	14/0	C/C	30/0	C/C	37/0	C/C	46/8	C/T	22/5	C/T	28/8	C/T
LG9	7528731	23/1	A/A	27/0	A/A	42/0	A/A	68/11	A/G	16/19	A/G	19/37	A/G
LG9	7533600	10/0	A/A	30/0	A/A	28/0	A/A	62/10	A/G	17/24	A/G	22/29	A/G
LG9	7551201	11/0	T/T	13/0	T/T	19/0	T/T	27/9	T/C	20/5	T/C	23/3	T/C
LG9	7558955	33/0	C/C	87/0	C/C	86/0	C/C	160/16	C/G	116/12	C/G	111/36	C/G
LG9	7566967	18/1	A/A	36/0	A/A	19/0	A/A	66/19	A/C	52/14	A/C	33/14	A/C
LG9	7571747	10/0	G/G	23/0	G/G	31/0	G/G	37/20	G/T	25/6	G/T	30/4	G/T
LG9	7573168	12/0	A/A	36/1	A/A	27/2	A/A	54/18	A/G	42/18	A/G	54/14	A/G
LG9	7575407	9/0	A/A	44/0	A/A	58/1	A/A	85/9	A/C	66/8	A/C	66/15	A/C
LG9	7579642	27/1	T/T	32/0	T/T	26/0	T/T	76/12	T/C	50/8	T/C	54/21	T/C
LG9	7608245	15/3	T/T	25/0	T/T	32/0	T/T	51/10	T/TTATC	26/11	T/TTATC	25/18	T/TTATC
LG9	7666124	7/0	C/C	22/0	C/C	21/0	C/C	25/5	C/T	15/17	C/T	10/6	C/T
LG9	7694587	16/0	T/T	21/0	T/T	37/0	T/T	40/4	T/C	17/11	T/C	29/15	T/C
LG9	7695219	12/0	C/C	33/0	C/C	40/0	C/C	63/15	C/G	28/18	C/G	21/22	C/G
LG9	7711422	15/0	C/C	24/0	C/C	42/0	C/C	43/22	C/T	23/16	C/T	21/21	C/T
LG9	7732573	9/0	G/G	18/0	G/G	32/0	G/G	50/14	G/A	16/14	G/A	19/14	G/A
LG9	7744503	14/0	C/C	20/0	C/C	43/0	C/C	48/10	C/G	25/23	C/G	24/17	C/G
LG9	7746356	7/0	T/T	26/0	T/T	43/0	T/T	34/11	T/C	24/19	T/C	34/25	T/C
LG9	7785203	10/0	A/A	30/0	A/A	18/0	A/A	56/10	A/T	20/10	A/T	18/11	A/T
LG9	7801276	14/0	A/A	35/0	A/A	29/0	A/A	69/10	A/G	24/23	A/G	17/24	A/G
LG9	7801308	13/0	G/G	28/0	G/G	29/0	G/G	64/11	G/A	19/29	G/A	14/20	G/A
LG9	7801320	13/0	C/C	28/0	C/C	27/0	C/C	50/18	C/T	17/13	C/T	13/9	C/T
LG9	7801328	13/0	CAG/CAG	30/0	CAG/CAG	27/0	CAG/CAG	45/15	CAG/C	18/12	CAG/C	13/7	CAG/C
LG9	7801333	11/0	CTGGCACT/CTGGCACT	27/0	CTGGCACT/CTGGCACT	26/0	CTGGCACT/CTGGCACT	42/15	CTGGCACT/C	16/12	CTGGCACT/C	14/7	CTGGCACT/C
LG9	7813143	16/0	T/T	31/0	T/T	36/0	T/T	59/8	T/C	30/31	T/C	34/19	T/C
LG9	7814092	10/0	AT/AT	26/0	AT/AT	39/0	AT/AT	36/5	AT/A	12/3	AT/A	16/6	AT/A
LG9	7856163	15/0	C/C	28/0	C/C	52/0	C/C	44/20	C/T	24/26	C/T	29/33	C/T
LG9	7856578	9/0	AGTTCACCAAAATAT/AGTTCACCAAAATAT	36/0	AGTTCACCAAAATAT/AGTTCACCAAAATAT	36/0	AGTTCACCAAAATAT/AGTTCACCAAAATAT	55/19	AGTTCACCAAAATAT/A	19/22	AGTTCACCAAAATAT/A	22/12	AGTTCACCAAAATAT/A
LG9	7867188	9/0	A/A	30/0	A/A	42/0	A/A	58/19	A/C	26/32	A/C	23/27	A/C
LG9	7867299	11/0	G/G	24/0	G/G	45/0	G/G	59/11	G/A	22/21	G/A	32/36	G/A
LG9	7878104	12/0	G/G	19/0	G/G	34/0	G/G	53/7	G/C	22/13	G/C	22/10	G/C
LG9	7927691	14/0	A/A	32/0	A/A	42/0	A/A	59/15	A/T	25/12	A/T	34/28	A/T
LG9	7967196	15/0	C/C	21/0	C/C	24/0	C/C	41/14	C/T	31/19	C/T	27/16	C/T
LG9	7970509	24/1	A/A	32/0	A/A	42/0	A/A	46/16	A/G	20/26	A/G	20/31	A/G
LG9	7989282	8/0	G/G	35/0	G/G	33/0	G/G	36/27	G/A	31/19	G/A	28/26	G/A
LG9	8006175	12/0	C/C	31/1	C/C	39/0	C/C	46/16	C/T	21/19	C/T	24/19	C/T
LG9	8006191	14/0	G/G	27/0	G/G	37/0	G/G	53/12	G/T	22/22	G/T	20/21	G/T
LG9	8012774	18/0	A/A	44/0	A/A	37/0	A/A	59/8	A/T	24/7	A/T	25/19	A/T
LG9	8012775	19/0	T/T	44/0	T/T	37/0	T/T	57/8	T/G	24/7	T/G	25/19	T/G
LG9	8012777	18/0	CGA/CGA	41/2	CGA/CGA	36/0	CGA/CGA	58/9	CGA/C	23/6	CGA/C	24/19	CGA/C
LG9	8013981	13/0	T/T	46/0	T/T	33/0	T/T	58/12	T/A	27/21	T/A	28/21	T/A
LG9	8014855	10/0	A/A	25/0	A/A	26/0	A/A	40/4	A/T	21/4	A/T	17/5	A/T
LG9	8014960	11/0	AAGGTTTCTGTCACTTATCTAACATTT/AAGGTTTCTGTCACTTATCTAACATTT	35/0	AAGGTTTCTGTCACTTATCTAACATTT/AAGGTTTCTGTCACTTATCTAACATTT	27/0	AAGGTTTCTGTCACTTATCTAACATTT/AAGGTTTCTGTCACTTATCTAACATTT	50/3	AAGGTTTCTGTCACTTATCTAACATTT/A	22/2	AAGGTTTCTGTCACTTATCTAACATTT/A	19/9	AAGGTTTCTGTCACTTATCTAACATTT/A
LG9	8015245	11/0	A/A	44/0	A/A	32/0	A/A	56/7	A/G	23/21	A/G	22/12	A/G
LG9	8027047	7/0	A/A	11/0	A/A	27/0	A/A	56/7	A/G	17/20	A/G	21/13	A/G
LG9	8037270	15/0	C/C	20/0	C/C	28/0	C/C	49/5	C/T	15/12	C/T	13/24	C/T
LG9	8037316	10/0	T/T	23/0	T/T	26/0	T/T	44/9	T/C	14/19	T/C	18/15	T/C
LG9	8037391	7/0	G/G	14/0	G/G	9/0	G/G	29/7	G/A	8/10	G/A	12/14	G/A
LG9	8081821	12/0	T/T	22/0	T/T	41/0	T/T	54/5	T/C	17/17	T/C	22/20	T/C
LG9	8148501	9/0	T/T	29/0	T/T	61/0	T/T	59/9	T/C	9/25	T/C	29/30	T/C
LG9	8154129	13/0	A/A	27/0	A/A	32/0	A/A	49/11	A/G	19/17	A/G	21/16	A/G
LG9	8159876	13/0	G/G	30/0	G/G	36/0	G/G	46/15	G/A	16/16	G/A	27/23	G/A
LG9	8171609	26/0	A/A	37/0	A/A	64/0	A/A	163/18	A/G	95/26	A/G	76/25	A/G
LG9	8178228	9/0	A/A	119/6	A/A	158/0	A/A	182/18	A/G	184/16	A/G	132/11	A/G
LG9	8182955	24/1	C/C	33/0	C/C	48/0	C/C	83/13	C/T	44/20	C/T	48/12	C/T
LG9	8182994	20/0	G/G	26/0	G/G	39/0	G/G	81/8	G/A	43/13	G/A	45/11	G/A
LG9	8184452	11/0	A/A	26/0	A/A	13/0	A/A	93/16	A/G	60/19	A/G	35/26	A/G
LG9	8187053	11/0	G/G	8/0	G/G	7/0	G/G	39/4	G/A	28/3	G/A	8/5	G/A
LG9	8187493	23/1	A/A	35/0	A/A	51/0	A/A	137/16	A/G	126/26	A/G	31/22	A/G
LG9	8194976	18/0	T/T	68/2	T/T	66/6	T/T	154/28	T/G	89/14	T/G	72/13	T/G
LG9	8200314	10/0	C/C	22/0	C/C	40/0	C/C	50/20	C/T	22/23	C/T	21/22	C/T
LG9	8200355	13/0	G/G	22/0	G/G	47/0	G/G	48/16	G/T	21/25	G/T	24/21	G/T
LG9	8951230	11/0	C/C	28/0	C/C	29/0	C/C	34/16	C/A	14/13	C/A	20/15	C/A
LG9	8966327	22/1	A/A	29/0	A/A	48/0	A/A	39/28	A/C	21/29	A/C	32/31	A/C
LG9	9006896	14/0	GC/GC	15/0	GC/GC	37/0	GC/GC	53/15	GC/G	18/19	GC/G	21/30	GC/G
LG9	9024792	21/1	T/T	23/0	T/T	35/0	T/T	65/18	T/C	15/23	T/C	34/28	T/C
LG9	9029790	13/0	A/A	39/0	A/A	53/0	A/A	41/10	A/G	21/18	A/G	33/26	A/G
LG9	9035575	16/0	G/G	22/0	G/G	50/0	G/G	54/26	G/A	28/14	G/A	18/30	G/A
LG9	9050158	15/0	G/G	28/0	G/G	34/0	G/G	55/18	G/A	27/21	G/A	24/26	G/A
LG9	9050164	12/0	T/T	29/0	T/T	33/0	T/T	54/17	T/C	27/19	T/C	24/24	T/C
LG9	9050322	21/0	T/T	21/0	T/T	36/0	T/T	50/15	T/A	23/24	T/A	27/22	T/A
LG9	9050391	15/0	G/G	26/0	G/G	31/0	G/G	42/22	G/A	18/16	G/A	22/24	G/A
LG9	9050417	16/0	A/A	33/0	A/A	34/0	A/A	45/32	A/G	23/23	A/G	24/21	A/G
LG9	9050423	15/0	G/G	35/0	G/G	36/0	G/G	44/31	G/A	23/24	G/A	23/21	G/A
LG9	9050687	10/0	C/C	29/0	C/C	33/0	C/C	45/20	C/A	24/23	C/A	18/23	C/A
LG9	9051584	7/0	C/C	33/0	C/C	36/0	C/C	49/19	C/A	27/21	C/A	22/29	C/A
LG9	9052826	17/0	T/T	33/0	T/T	34/0	T/T	40/18	T/G	23/19	T/G	21/17	T/G
LG9	9055117	16/0	A/A	32/0	A/A	29/0	A/A	48/12	A/ACTTAT	23/15	A/ACTTAT	21/13	A/ACTTAT
LG9	9055886	11/0	T/T	28/0	T/T	50/0	T/T	34/23	T/C	20/18	T/C	32/23	T/C
LG9	9056148	19/0	C/C	29/0	C/C	33/0	C/C	38/20	C/G	31/18	C/G	24/25	C/G
LG9	9057649	20/0	C/C	27/0	C/C	31/0	C/C	30/30	C/T	27/24	C/T	22/29	C/T
LG9	9067193	15/0	G/G	17/0	G/G	20/0	G/G	35/25	G/A	20/15	G/A	17/24	G/A
LG9	9067239	16/0	T/T	19/0	T/T	25/0	T/T	38/23	T/A	25/14	T/A	17/24	T/A
LG9	9067254	14/0	TAA/TAA	19/0	TAA/TAA	26/0	TAA/TAA	37/16	TAA/T	23/12	TAA/T	13/23	TAA/T
LG9	9067268	17/0	G/G	19/0	G/G	27/0	G/G	39/17	G/A	28/14	G/A	19/24	G/A
LG9	9067283	17/0	A/A	19/1	A/A	27/0	A/A	41/12	A/C	27/17	A/C	20/26	A/C
LG9	9067629	12/0	C/C	27/0	C/C	35/0	C/C	33/6	C/A	19/16	C/A	14/16	C/A
LG9	9067701	12/0	C/C	20/0	C/C	40/0	C/C	36/10	C/T	18/20	C/T	18/15	C/T
LG9	9069151	10/0	G/G	20/0	G/G	33/0	G/G	38/20	G/A	18/34	G/A	19/25	G/A
LG9	9070520	18/0	G/G	25/0	G/G	37/0	G/G	45/15	G/A	19/18	G/A	16/30	G/A
LG9	9070865	11/0	AACATTACTGATAAT/AACATTACTGATAAT	29/0	AACATTACTGATAAT/AACATTACTGATAAT	42/0	AACATTACTGATAAT/AACATTACTGATAAT	39/16	AACATTACTGATAAT/A	28/12	AACATTACTGATAAT/A	21/16	AACATTACTGATAAT/A
LG9	9071551	10/0	A/A	31/0	A/A	25/0	A/A	33/20	A/G	24/22	A/G	17/18	A/G
LG9	9076889	15/0	C/C	34/0	C/C	24/0	C/C	31/24	C/T	13/22	C/T	20/15	C/T
LG9	9195483	18/0	G/G	31/0	G/G	35/0	G/G	40/16	G/C	28/21	G/C	25/26	G/C
LG9	9227632	10/0	C/C	16/0	C/C	26/0	C/C	52/12	C/CGT	25/21	C/CGT	21/18	C/CGT
LG9	9234179	13/0	C/C	29/0	C/C	36/0	C/C	39/15	C/T	25/28	C/T	15/30	C/T
LG9	9236823	16/0	G/G	24/0	G/G	28/0	G/G	29/35	G/C	21/15	G/C	21/18	G/C
LG9	9238145	14/0	G/G	20/0	G/G	33/0	G/G	27/17	G/T	25/20	G/T	31/30	G/T
LG9	9248974	15/0	G/G	31/0	G/G	51/0	G/G	57/18	G/A	14/32	G/A	19/16	G/A
LG9	9249232	13/0	C/C	32/0	C/C	27/0	C/C	22/15	C/T	22/19	C/T	15/15	C/T
LG9	9254423	15/0	T/T	22/0	T/T	21/0	T/T	42/17	T/C	18/31	T/C	9/14	T/C
LG9	9255672	18/0	A/A	36/0	A/A	36/0	A/A	33/15	A/C	17/16	A/C	15/17	A/C
LG9	9255961	17/0	G/G	21/0	G/G	34/0	G/G	29/26	G/A	26/35	G/A	28/24	G/A
LG9	9256759	16/0	G/G	34/0	G/G	37/0	G/G	39/14	G/A	29/27	G/A	34/30	G/A
LG9	9260210	19/0	AC/AC	29/0	AC/AC	46/0	AC/AC	45/16	AC/A	29/21	AC/A	25/18	AC/A
LG9	9260873	14/0	C/C	32/0	C/C	42/0	C/C	49/26	C/G	16/20	C/G	25/17	C/G
LG9	9261451	13/0	G/G	33/0	G/G	45/0	G/G	53/18	G/A	16/25	G/A	34/33	G/A
LG9	9261633	12/0	T/T	27/0	T/T	34/0	T/T	56/25	T/G	22/15	T/G	32/28	T/G
LG9	9261806	10/0	T/T	35/0	T/T	28/0	T/T	42/31	T/A	20/31	T/A	20/28	T/A
LG9	9261839	10/0	A/A	29/0	A/A	26/0	A/A	33/31	A/G	17/26	A/G	17/26	A/G
LG9	9261886	12/0	T/T	25/0	T/T	19/0	T/T	28/20	T/G	13/24	T/G	15/22	T/G
LG9	9261965	12/0	T/T	22/0	T/T	14/0	T/T	30/23	T/G	21/19	T/G	16/24	T/G
LG9	9262326	14/0	A/A	28/0	A/A	28/0	A/A	41/24	A/T	24/17	A/T	27/13	A/T
LG9	9262327	14/0	T/T	27/0	T/T	28/0	T/T	41/22	T/TATGA	24/15	T/TATGA	26/12	T/TATGA
LG9	9262398	7/0	G/G	19/0	G/G	13/0	G/G	32/17	G/A	11/13	G/A	11/19	G/A
LG9	9265865	13/0	G/G	30/0	G/G	21/0	G/G	39/17	G/A	23/24	G/A	20/24	G/A
LG9	9267263	17/0	C/C	24/0	C/C	51/0	C/C	43/34	C/A	25/18	C/A	23/23	C/A
LG9	9271023	17/0	A/A	30/0	A/A	59/0	A/A	36/26	A/G	25/26	A/G	29/30	A/G
LG9	9278466	12/0	G/G	23/0	G/G	51/0	G/G	50/17	G/C	19/28	G/C	35/28	G/C
LG9	9282634	8/0	G/G	19/0	G/G	21/0	G/G	36/4	G/A	13/10	G/A	18/17	G/A
LG9	9308996	10/0	T/T	20/1	T/T	14/0	T/T	27/10	T/G	12/16	T/G	24/19	T/G
LG9	9404533	13/0	G/G	25/0	G/G	40/0	G/G	35/18	G/T	19/39	G/T	25/21	G/T
LG9	9408172	11/0	A/A	34/0	A/A	34/0	A/A	32/13	A/AT	19/26	A/AT	19/19	A/AT
LG9	9408196	9/0	CAGACAGAA/CAGACAGAA	36/0	CAGACAGAA/CAGACAGAA	29/0	CAGACAGAA/CAGACAGAA	32/12	CAGACAGAA/C	23/18	CAGACAGAA/C	18/21	CAGACAGAA/C
LG9	9408297	18/0	C/C	36/0	C/C	32/0	C/C	46/17	C/T	18/23	C/T	27/25	C/T
LG9	9408650	9/0	GACA/GACA	34/0	GACA/GACA	41/0	GACA/GACA	34/18	GACA/G	17/16	GACA/G	27/24	GACA/G
LG9	9411108	17/0	G/G	27/0	G/G	38/0	G/G	36/19	G/A	19/36	G/A	25/31	G/A
LG9	9416448	14/0	G/G	25/0	G/G	36/0	G/G	37/13	G/A	19/19	G/A	23/25	G/A
LG9	9424854	13/0	C/C	26/0	C/C	24/0	C/C	37/21	C/A	26/22	C/A	24/27	C/A
LG9	9424871	12/0	CA/CA	21/0	CA/CA	23/0	CA/CA	33/25	CA/C	27/24	CA/C	23/26	CA/C
LG9	9424907	13/0	G/G	31/0	G/G	25/0	G/G	44/20	G/A	24/19	G/A	21/19	G/A
LG9	9424941	9/0	A/A	32/0	A/A	27/0	A/A	38/20	A/T	24/20	A/T	21/14	A/T
LG9	9424982	7/0	G/G	30/0	G/G	30/0	G/G	39/17	G/A	17/12	G/A	15/15	G/A
LG9	9425451	10/0	G/G	36/1	G/G	37/0	G/G	38/22	G/T	29/21	G/T	27/23	G/T
LG9	9431536	9/0	A/A	42/0	A/A	50/0	A/A	61/16	A/G	21/20	A/G	31/24	A/G
LG9	9432932	14/0	G/G	23/0	G/G	26/0	G/G	42/13	G/T	20/17	G/T	13/31	G/T
LG9	9432972	14/0	C/C	23/1	C/C	37/0	C/C	40/14	C/T	23/24	C/T	17/30	C/T
LG9	9434968	8/0	T/T	22/0	T/T	30/0	T/T	46/17	T/TC	19/17	T/TC	21/21	T/TC
LG9	9435964	18/0	G/G	32/0	G/G	44/0	G/G	45/16	G/A	22/17	G/A	28/26	G/A
LG9	9439831	10/0	T/T	11/0	T/T	10/0	T/T	26/8	T/TTATTCTCA	9/7	T/TTATTCTCA	6/14	T/TTATTCTCA
LG9	9439867	7/0	A/A	12/0	A/A	9/0	A/A	18/5	A/C	8/4	A/C	3/5	A/C
LG9	9440137	18/0	G/G	33/0	G/G	28/0	G/G	37/25	G/A	15/21	G/A	24/17	G/A
LG9	9440362	17/0	T/T	28/0	T/T	28/0	T/T	39/28	T/C	18/18	T/C	26/23	T/C
LG9	9440940	19/0	G/G	40/0	G/G	38/0	G/G	58/12	G/A	28/23	G/A	28/20	G/A
LG9	9443531	17/0	T/T	40/0	T/T	29/0	T/T	44/16	T/C	31/25	T/C	20/25	T/C
LG9	9443618	22/0	T/T	33/0	T/T	39/0	T/T	52/23	T/A	17/29	T/A	22/23	T/A
LG9	9445615	7/0	T/T	10/0	T/T	16/0	T/T	19/10	T/G	6/15	T/G	17/17	T/G
LG9	9448459	9/0	C/C	22/0	C/C	22/0	C/C	31/13	C/T	19/16	C/T	16/17	C/T
LG9	9448754	21/0	A/A	21/0	A/A	40/0	A/A	62/26	A/C	28/33	A/C	33/18	A/C
LG9	9448755	21/0	C/C	20/0	C/C	41/0	C/C	62/27	C/T	28/33	C/T	33/18	C/T
LG9	9448774	23/0	C/C	14/0	C/C	38/0	C/C	58/27	C/T	25/34	C/T	34/15	C/T
LG9	9448816	17/0	C/C	18/0	C/C	37/0	C/C	56/25	C/G	22/24	C/G	30/11	C/G
LG9	9456242	15/0	G/G	32/0	G/G	46/0	G/G	53/23	G/A	22/21	G/A	22/29	G/A
LG9	9456649	14/0	T/T	28/0	T/T	41/0	T/T	48/18	T/G	27/30	T/G	21/27	T/G
LG9	9456918	13/0	T/T	23/1	T/T	42/0	T/T	42/17	T/C	20/17	T/C	26/35	T/C
LG9	9457637	14/0	T/T	38/0	T/T	30/0	T/T	44/24	T/C	29/28	T/C	18/16	T/C
LG9	9457648	13/0	C/C	39/0	C/C	31/0	C/C	53/19	C/T	30/28	C/T	21/16	C/T
LG9	9459930	18/0	AT/AT	35/0	AT/AT	43/0	AT/AT	45/26	AT/A	26/20	AT/A	29/28	AT/A
LG9	9461160	20/0	C/C	32/0	C/C	44/0	C/C	33/18	C/T	25/25	C/T	30/23	C/T
LG9	9461352	8/0	C/C	21/0	C/C	39/0	C/C	33/20	C/T	13/18	C/T	20/36	C/T
LG9	9463019	10/0	A/A	24/0	A/A	31/0	A/A	37/26	A/G	19/33	A/G	23/28	A/G
LG9	9463901	19/0	G/G	31/0	G/G	31/0	G/G	37/26	G/A	28/28	G/A	22/18	G/A
LG9	9463932	22/0	G/G	31/0	G/G	38/0	G/G	39/25	G/A	25/27	G/A	22/20	G/A
LG9	9464216	11/0	G/G	29/0	G/G	31/0	G/G	35/25	G/C	22/19	G/C	30/36	G/C
LG9	9464240	15/0	A/A	36/0	A/A	26/0	A/A	37/26	A/G	23/24	A/G	26/47	A/G
LG9	9467316	8/0	A/A	27/0	A/A	28/0	A/A	26/25	A/C	19/26	A/C	16/14	A/C
LG9	9470021	14/0	A/A	23/0	A/A	26/0	A/A	29/17	A/AAATGGAGAC	18/10	A/AAATGGAGAC	28/17	A/AAATGGAGAC
LG9	9481991	12/0	A/A	26/0	A/A	39/0	A/A	46/23	A/G	27/22	A/G	17/26	A/G
LG9	9488533	16/0	G/G	35/0	G/G	48/0	G/G	45/20	G/A	28/28	G/A	37/26	G/A
LG9	9491390	9/0	G/G	25/0	G/G	29/0	G/G	37/22	G/T	22/26	G/T	30/27	G/T
LG9	9491632	10/0	G/G	37/0	G/G	19/0	G/G	40/8	G/A	28/9	G/A	9/46	G/A
LG9	9497337	8/0	ATTTGGAGTTTG/ATTTGGAGTTTG	15/0	ATTTGGAGTTTG/ATTTGGAGTTTG	24/0	ATTTGGAGTTTG/ATTTGGAGTTTG	15/6	ATTTGGAGTTTG/A	16/11	ATTTGGAGTTTG/A	7/7	ATTTGGAGTTTG/A
LG9	9497608	12/0	G/G	27/0	G/G	40/0	G/G	44/11	G/A	22/26	G/A	22/30	G/A
LG9	9500766	8/0	G/G	27/0	G/G	28/0	G/G	39/18	G/A	24/18	G/A	19/34	G/A
LG9	9512181	11/0	A/A	38/0	A/A	23/0	A/A	39/18	A/G	20/22	A/G	14/18	A/G
LG9	9514782	15/0	G/G	30/0	G/G	33/0	G/G	41/23	G/A	21/16	G/A	23/26	G/A
LG9	9516382	10/0	T/T	35/0	T/T	41/0	T/T	32/29	T/TA	21/26	T/TA	32/19	T/TA
LG9	9516411	13/0	G/G	27/0	G/G	40/0	G/G	39/28	G/A	18/27	G/A	30/15	G/A
LG9	9516518	18/0	C/C	25/0	C/C	42/0	C/C	38/28	C/T	27/36	C/T	36/23	C/T
LG9	9516767	9/0	T/T	17/0	T/T	31/0	T/T	29/13	T/A	22/21	T/A	30/13	T/A
LG9	9517168	16/0	T/T	22/0	T/T	41/0	T/T	38/18	T/G	17/22	T/G	19/21	T/G
LG9	9517510	9/0	A/A	8/0	A/A	13/0	A/A	35/11	A/G	7/17	A/G	10/3	A/G
LG9	9519631	7/0	C/C	19/0	C/C	31/0	C/C	41/18	C/CA	10/23	C/CA	11/12	C/CA
LG9	9519632	8/0	T/T	18/0	T/T	31/0	T/T	43/16	T/A	11/22	T/A	11/12	T/A
LG9	9520184	15/0	C/C	32/0	C/C	42/0	C/C	47/18	C/A	24/21	C/A	26/23	C/A
LG9	9520185	14/0	A/A	32/0	A/A	42/0	A/A	48/19	A/G	24/22	A/G	26/24	A/G
LG9	9521961	12/0	TTA/TTA	29/0	TTA/TTA	20/0	TTA/TTA	30/19	TTA/T	22/15	TTA/T	10/5	TTA/T
LG9	9522229	12/0	C/C	17/0	C/C	29/0	C/C	29/30	C/T	22/19	C/T	19/13	C/T
LG9	9522252	11/0	G/G	25/0	G/G	28/0	G/G	35/35	G/C	26/20	G/C	22/16	G/C
LG9	9524997	10/0	T/T	30/0	T/T	31/0	T/T	39/18	T/C	22/18	T/C	17/19	T/C
LG9	9527722	10/0	A/A	22/0	A/A	16/0	A/A	33/19	A/G	22/19	A/G	9/12	A/G
LG9	9535291	17/0	C/C	23/0	C/C	38/0	C/C	41/12	C/A	20/23	C/A	28/27	C/A
LG9	9536744	10/0	G/G	23/0	G/G	46/0	G/G	43/26	G/A	27/26	G/A	22/18	G/A
LG9	9544604	7/1	A/A	14/1	A/A	18/0	A/A	21/10	A/T	11/10	A/T	10/8	A/T
LG9	9544719	15/0	A/A	20/0	A/A	17/0	A/A	24/15	A/G	19/19	A/G	14/13	A/G
LG9	9546895	13/0	C/C	33/0	C/C	42/0	C/C	53/20	C/T	17/18	C/T	28/27	C/T
LG9	9547403	17/0	G/G	34/0	G/G	37/0	G/G	50/30	G/GGTTA	24/31	G/GGTTA	21/26	G/GGTTA
LG9	9547405	17/0	A/A	36/0	A/A	38/0	A/A	53/25	A/G	25/23	A/G	21/24	A/G
LG9	9548193	11/0	C/C	25/0	C/C	37/0	C/C	36/18	C/G	20/21	C/G	20/13	C/G
LG9	9549245	11/0	C/C	29/0	C/C	30/0	C/C	29/35	C/T	29/25	C/T	24/30	C/T
LG9	9552059	13/0	G/G	35/0	G/G	31/0	G/G	39/23	G/A	24/27	G/A	25/24	G/A
LG9	9555216	13/0	A/A	32/0	A/A	39/0	A/A	49/15	A/T	20/19	A/T	17/21	A/T
LG9	9555217	13/0	C/C	32/0	C/C	39/0	C/C	50/15	C/A	20/20	C/A	17/20	C/A
LG9	9556615	12/0	C/C	22/0	C/C	38/0	C/C	55/24	C/T	22/24	C/T	18/20	C/T
LG9	9558037	13/0	T/T	35/0	T/T	40/0	T/T	56/28	T/C	22/21	T/C	23/26	T/C
LG9	9560273	13/0	C/C	42/0	C/C	35/0	C/C	43/25	C/G	21/20	C/G	20/20	C/G
LG9	9562631	10/0	G/G	33/0	G/G	35/0	G/G	45/18	G/A	23/21	G/A	20/16	G/A
LG9	9562774	17/0	C/C	28/0	C/C	38/0	C/C	56/19	C/T	22/22	C/T	25/24	C/T
LG9	9563070	16/0	G/G	33/0	G/G	47/0	G/G	56/21	G/A	24/26	G/A	27/34	G/A
LG9	9563795	10/0	C/C	32/0	C/C	31/0	C/C	27/36	C/T	21/22	C/T	18/18	C/T
LG9	9565644	17/0	C/C	34/0	C/C	23/0	C/C	37/25	C/T	22/14	C/T	20/21	C/T
LG9	9565784	19/0	G/G	32/0	G/G	24/0	G/G	37/22	G/A	23/24	G/A	22/22	G/A
LG9	9566798	16/1	T/T	34/0	T/T	42/0	T/T	41/40	T/C	28/20	T/C	22/21	T/C
LG9	9567619	11/0	A/A	13/0	A/A	24/0	A/A	34/10	A/G	16/10	A/G	18/17	A/G
LG9	9567631	10/0	G/G	11/0	G/G	20/0	G/G	31/10	G/A	16/7	G/A	16/13	G/A
LG9	9567633	10/0	A/A	11/0	A/A	19/0	A/A	30/10	A/G	14/6	A/G	15/11	A/G
LG9	9568010	7/0	A/A	27/0	A/A	34/0	A/A	45/23	A/T	21/24	A/T	23/24	A/T
LG9	9574285	9/0	G/G	29/0	G/G	36/0	G/G	37/21	G/A	11/24	G/A	16/23	G/A
LG9	9574651	7/0	T/T	12/0	T/T	13/0	T/T	25/9	T/C	9/7	T/C	19/12	T/C
LG9	9575020	9/0	T/T	20/0	T/T	24/0	T/T	45/5	T/G	25/6	T/G	11/10	T/G
LG9	9579423	18/0	C/C	26/0	C/C	48/0	C/C	67/7	C/T	13/20	C/T	17/24	C/T
LG9	9579630	18/0	CATGACAACTGTTTTGATGGTG/CATGACAACTGTTTTGATGGTG	27/0	CATGACAACTGTTTTGATGGTG/CATGACAACTGTTTTGATGGTG	44/0	CATGACAACTGTTTTGATGGTG/CATGACAACTGTTTTGATGGTG	54/12	CATGACAACTGTTTTGATGGTG/C	15/16	CATGACAACTGTTTTGATGGTG/C	20/7	CATGACAACTGTTTTGATGGTG/C
LG9	9579653	15/0	T/T	26/0	T/T	41/0	T/T	57/13	T/G	16/16	T/G	21/7	T/G
LG9	9581470	13/0	G/G	27/0	G/G	29/0	G/G	32/21	G/A	15/12	G/A	17/10	G/A
LG9	9581657	10/0	C/C	16/0	C/C	39/0	C/C	22/23	C/CA	11/26	C/CA	17/26	C/CA
LG9	9582735	11/0	A/A	16/0	A/A	29/0	A/A	57/17	A/C	14/17	A/C	19/20	A/C
LG9	9583998	15/0	C/C	25/0	C/C	36/0	C/C	35/12	C/G	29/22	C/G	19/25	C/G
LG9	9585045	10/0	G/G	23/0	G/G	33/0	G/G	39/17	G/A	25/18	G/A	24/23	G/A
LG9	9585175	14/0	G/G	28/0	G/G	47/0	G/G	41/19	G/A	26/25	G/A	22/34	G/A
LG9	9585276	18/0	G/G	31/0	G/G	40/0	G/G	55/25	G/A	19/20	G/A	26/23	G/A
LG9	9585552	18/0	G/G	24/0	G/G	44/0	G/G	46/32	G/A	31/31	G/A	26/26	G/A
LG9	9586560	18/0	A/A	25/0	A/A	45/0	A/A	47/20	A/G	27/19	A/G	17/31	A/G
LG9	9586580	21/0	G/G	27/0	G/G	43/0	G/G	49/23	G/A	27/25	G/A	18/34	G/A
LG9	9587254	11/0	A/A	30/0	A/A	37/0	A/A	37/22	A/G	22/22	A/G	25/23	A/G
LG9	9587908	16/0	T/T	31/0	T/T	43/0	T/T	58/17	T/C	16/32	T/C	26/25	T/C
LG9	9587925	19/0	G/G	32/0	G/G	41/0	G/G	47/21	G/A	16/34	G/A	27/19	G/A
LG9	9588873	12/0	A/A	33/0	A/A	43/0	A/A	35/18	A/G	29/17	A/G	20/20	A/G
LG9	9589373	14/0	G/G	25/0	G/G	37/0	G/G	38/21	G/A	25/24	G/A	23/16	G/A
LG9	9589415	11/0	A/A	29/0	A/A	54/0	A/A	40/24	A/C	27/31	A/C	20/23	A/C
LG9	9589474	7/0	A/A	26/0	A/A	45/0	A/A	44/24	A/C	28/33	A/C	31/29	A/C
LG9	9594217	7/0	G/G	26/0	G/G	24/0	G/G	40/12	G/A	21/23	G/A	18/22	G/A
LG9	9595033	12/0	G/G	26/0	G/G	32/0	G/G	47/19	G/C	21/27	G/C	36/25	G/C
LG9	9597831	9/0	C/C	24/0	C/C	38/0	C/C	37/16	C/T	27/22	C/T	24/20	C/T
LG9	9599874	12/0	G/G	34/0	G/G	44/0	G/G	48/33	G/T	20/32	G/T	31/28	G/T
LG9	9601216	11/0	A/A	27/0	A/A	38/0	A/A	44/26	A/G	16/31	A/G	32/25	A/G
LG9	9601505	18/0	C/C	20/0	C/C	25/0	C/C	36/23	C/T	22/21	C/T	13/22	C/T
LG9	9606518	9/0	G/G	23/0	G/G	37/0	G/G	36/25	G/A	16/20	G/A	18/25	G/A
LG9	9607056	17/0	C/C	23/1	C/C	35/0	C/C	50/30	C/A	17/20	C/A	26/26	C/A
LG9	9607335	14/0	C/C	25/0	C/C	22/0	C/C	44/21	C/T	29/22	C/T	32/27	C/T
LG9	9607343	15/0	T/T	26/0	T/T	23/0	T/T	44/21	T/G	27/21	T/G	32/27	T/G
LG9	9609974	10/2	G/G	10/20	G/G	34/0	G/G	51/21	G/GT	53/0	G/GT	61/0	G/GT
LG9	9613283	14/0	A/A	19/0	A/A	44/0	A/A	41/26	A/ATATTAT	21/14	A/ATATTAT	35/13	A/ATATTAT
LG9	9613287	13/0	A/A	18/0	A/A	44/0	A/A	44/21	A/ATT	18/13	A/ATT	34/11	A/ATT
LG9	9618873	23/0	G/G	25/0	G/G	48/0	G/G	61/34	G/A	27/32	G/A	34/20	G/A
LG9	9618939	15/0	A/A	23/0	A/A	44/0	A/A	50/37	A/T	20/31	A/T	25/20	A/T
LG9	9619806	12/0	T/T	28/0	T/T	28/0	T/T	40/23	T/C	35/16	T/C	26/29	T/C
LG9	9619951	16/0	C/C	30/0	C/C	43/0	C/C	28/14	C/T	26/27	C/T	25/25	C/T
LG9	9619982	13/0	T/T	27/0	T/T	42/0	T/T	21/20	T/C	29/24	T/C	18/24	T/C
LG9	9620118	15/0	C/C	31/0	C/C	37/0	C/C	48/18	C/T	33/28	C/T	24/25	C/T
LG9	9620363	16/0	G/G	21/0	G/G	30/0	G/G	24/27	G/A	17/13	G/A	21/23	G/A
LG9	9622123	18/0	CTGATG/CTGATG	27/0	CTGATG/CTGATG	42/0	CTGATG/CTGATG	21/35	CTGATG/C	29/17	CTGATG/C	15/26	CTGATG/C
LG9	9625335	16/0	A/A	11/0	A/A	30/0	A/A	19/17	A/C	10/29	A/C	11/20	A/C
LG9	9625758	15/0	A/A	24/0	A/A	29/0	A/A	49/18	A/G	30/31	A/G	22/35	A/G
LG9	9626265	23/0	C/C	24/0	C/C	38/0	C/C	37/23	C/T	31/23	C/T	29/24	C/T
LG9	9628431	10/0	G/G	33/0	G/G	40/0	G/G	44/20	G/T	15/14	G/T	27/28	G/T
LG9	9631211	18/0	C/C	25/0	C/C	29/0	C/C	47/19	C/T	21/22	C/T	25/25	C/T
LG9	9633832	13/0	G/G	31/0	G/G	25/0	G/G	39/18	G/T	23/19	G/T	17/25	G/T
LG9	9634334	17/0	T/T	35/0	T/T	23/0	T/T	50/28	T/A	31/12	T/A	36/25	T/A
LG9	9634552	8/0	C/C	26/0	C/C	30/0	C/C	41/23	C/T	15/19	C/T	20/14	C/T
LG9	9634584	11/0	A/A	26/0	A/A	33/0	A/A	51/9	A/G	16/11	A/G	23/5	A/G
LG9	9634611	12/0	C/C	27/0	C/C	28/0	C/C	36/21	C/T	13/29	C/T	21/22	C/T
LG9	9634845	16/0	A/A	41/0	A/A	45/0	A/A	37/28	A/T	22/15	A/T	25/20	A/T
LG9	9635550	9/0	C/C	34/0	C/C	53/0	C/C	47/33	C/T	25/17	C/T	25/31	C/T
LG9	9638347	11/0	TGCAGA/TGCAGA	33/0	TGCAGA/TGCAGA	42/0	TGCAGA/TGCAGA	45/7	TGCAGA/T	20/13	TGCAGA/T	24/16	TGCAGA/T
LG9	9639013	11/0	C/C	24/0	C/C	33/0	C/C	52/25	C/T	25/22	C/T	30/29	C/T
LG9	9639235	12/0	G/G	30/0	G/G	35/0	G/G	41/21	G/T	24/26	G/T	29/30	G/T
LG9	9640668	7/0	C/C	20/0	C/C	23/0	C/C	32/17	C/A	15/13	C/A	17/24	C/A
LG9	9644468	10/0	G/G	30/0	G/G	39/0	G/G	44/18	G/A	30/26	G/A	27/28	G/A
LG9	9644666	19/0	A/A	34/0	A/A	38/0	A/A	42/20	A/T	31/29	A/T	22/23	A/T
LG9	9645033	10/0	T/T	24/0	T/T	21/0	T/T	48/18	T/C	23/15	T/C	19/21	T/C
LG9	9645148	18/0	T/T	26/0	T/T	16/0	T/T	43/23	T/G	21/27	T/G	17/27	T/G
LG9	9645154	18/0	G/G	26/0	G/G	15/0	G/G	42/21	G/A	20/25	G/A	17/27	G/A
LG9	9645174	20/0	C/C	26/0	C/C	15/0	C/C	41/20	C/CCTATTTT	20/22	C/CCTATTTT	11/18	C/CCTATTTT
LG9	9645176	21/0	A/A	29/0	A/A	15/0	A/A	41/15	A/T	20/17	A/T	11/14	A/T
LG9	9645214	15/0	T/T	28/0	T/T	12/0	T/T	44/20	T/C	27/17	T/C	17/15	T/C
LG9	9645369	11/0	T/T	31/1	T/T	36/0	T/T	46/24	T/A	26/32	T/A	17/16	T/A
LG9	9648112	11/0	G/G	27/0	G/G	32/0	G/G	39/25	G/GCAGTA	11/26	G/GCAGTA	17/20	G/GCAGTA
LG9	9648120	12/0	T/T	27/0	T/T	33/0	T/T	41/22	T/C	10/25	T/C	22/21	T/C
LG9	9648706	19/0	G/G	23/0	G/G	35/0	G/G	46/6	G/T	30/8	G/T	29/7	G/T
LG9	9649043	17/0	AG/AG	32/0	AG/AG	29/0	AG/AG	44/17	AG/A	25/13	AG/A	24/21	AG/A
LG9	9650463	12/0	T/T	21/0	T/T	30/0	T/T	58/9	T/C	22/23	T/C	34/23	T/C
LG9	9651118	16/0	G/G	27/1	G/G	32/0	G/G	42/16	G/T	24/23	G/T	24/25	G/T
LG9	9655576	13/0	GCTCAGATCAGTTGGTAAA/GCTCAGATCAGTTGGTAAA	21/0	GCTCAGATCAGTTGGTAAA/GCTCAGATCAGTTGGTAAA	19/0	GCTCAGATCAGTTGGTAAA/GCTCAGATCAGTTGGTAAA	32/12	GCTCAGATCAGTTGGTAAA/G	18/11	GCTCAGATCAGTTGGTAAA/G	17/10	GCTCAGATCAGTTGGTAAA/G
LG9	9655607	15/0	G/G	24/0	G/G	17/0	G/G	30/19	G/A	19/20	G/A	18/14	G/A
LG9	9655946	13/0	C/C	36/0	C/C	17/0	C/C	39/16	C/T	21/16	C/T	26/8	C/T
LG9	9655969	9/0	A/A	29/0	A/A	30/0	A/A	33/14	A/T	21/17	A/T	24/8	A/T
LG9	9662084	12/0	T/T	29/0	T/T	39/0	T/T	32/32	T/G	21/21	T/G	29/28	T/G
LG9	9662179	20/0	GAC/GAC	18/0	GAC/GAC	44/0	GAC/GAC	39/26	GAC/G	14/22	GAC/G	28/18	GAC/G
LG9	9665718	13/0	G/G	34/0	G/G	39/0	G/G	48/16	G/A	23/21	G/A	21/28	G/A
LG9	9667958	23/0	C/C	40/0	C/C	42/0	C/C	37/21	C/T	24/21	C/T	26/24	C/T
LG9	9667997	18/0	T/T	40/1	T/T	38/0	T/T	44/19	T/C	28/19	T/C	33/26	T/C
LG9	9670391	16/0	TA/TA	29/0	TA/TA	29/0	TA/TA	39/23	TA/T	30/18	TA/T	14/24	TA/T
LG9	9670410	20/0	G/G	28/0	G/G	32/0	G/G	41/20	G/A	34/24	G/A	22/23	G/A
LG9	8228945	10/0	G/G	22/0	G/G	23/0	G/G	43/16	G/A	19/21	G/A	16/24	G/A
LG9	8229381	17/0	C/C	26/0	C/C	31/0	C/C	51/27	C/G	15/24	C/G	22/31	C/G
LG9	8229423	9/0	CAG/CAG	25/0	CAG/CAG	30/0	CAG/CAG	46/28	CAG/C	19/28	CAG/C	23/20	CAG/C
LG9	8229595	12/0	G/G	34/0	G/G	48/0	G/G	56/28	G/A	26/26	G/A	25/25	G/A
LG9	8232794	12/0	C/C	34/0	C/C	33/0	C/C	44/15	C/T	26/28	C/T	22/29	C/T
LG9	8234890	14/0	C/C	30/0	C/C	23/0	C/C	32/20	C/T	18/20	C/T	16/18	C/T
LG9	8243153	11/0	A/A	39/0	A/A	40/0	A/A	39/32	A/G	22/25	A/G	18/24	A/G
LG9	8244693	10/0	G/G	24/0	G/G	37/0	G/G	51/25	G/A	20/24	G/A	25/29	G/A
LG9	8259017	17/0	G/G	37/0	G/G	40/0	G/G	55/24	G/A	20/19	G/A	34/29	G/A
LG9	8259083	19/0	A/A	38/0	A/A	32/0	A/A	53/21	A/C	23/14	A/C	25/35	A/C
LG9	8259991	13/0	A/A	29/0	A/A	49/0	A/A	59/23	A/G	26/30	A/G	32/23	A/G
LG9	8260048	10/0	A/A	35/0	A/A	35/0	A/A	54/28	A/T	21/21	A/T	24/24	A/T
LG9	8261415	20/1	G/G	28/0	G/G	33/0	G/G	33/22	G/A	20/14	G/A	26/20	G/A
LG9	8263211	14/0	C/C	24/0	C/C	37/0	C/C	43/19	C/T	21/29	C/T	19/19	C/T
LG9	8263843	14/0	T/T	24/1	T/T	37/0	T/T	31/26	T/A	21/16	T/A	20/23	T/A
LG9	8264893	15/0	T/T	36/0	T/T	35/0	T/T	33/41	T/C	32/24	T/C	30/28	T/C
LG9	8265764	11/0	G/G	22/0	G/G	28/0	G/G	32/18	G/A	16/15	G/A	15/17	G/A
LG9	8271877	11/0	G/G	30/0	G/G	49/0	G/G	42/16	G/A	20/18	G/A	24/13	G/A
LG9	8271879	11/0	G/G	29/0	G/G	48/0	G/G	43/17	G/A	20/19	G/A	24/14	G/A
LG9	8272988	14/0	A/A	28/0	A/A	26/0	A/A	34/24	A/C	17/17	A/C	19/25	A/C
LG9	8273595	13/0	G/G	32/0	G/G	37/0	G/G	45/10	G/A	36/21	G/A	33/12	G/A
LG9	8273596	12/0	G/G	33/0	G/G	37/0	G/G	45/10	G/A	44/11	G/A	39/5	G/A
LG9	8274180	10/0	C/C	21/0	C/C	32/0	C/C	40/22	C/T	24/16	C/T	24/19	C/T
LG9	8278251	13/0	G/G	29/0	G/G	38/0	G/G	37/15	G/C	20/26	G/C	17/19	G/C
LG9	8280118	14/0	A/A	38/0	A/A	41/0	A/A	42/12	A/T	25/23	A/T	30/31	A/T
LG9	8280121	14/0	T/T	37/0	T/T	42/0	T/T	39/13	T/C	27/23	T/C	28/30	T/C
LG9	8280326	14/0	A/A	26/0	A/A	47/0	A/A	50/21	A/G	20/15	A/G	19/28	A/G
LG9	8283431	14/0	C/C	38/0	C/C	45/0	C/C	41/16	C/A	27/30	C/A	28/22	C/A
LG9	8284836	13/0	C/C	30/0	C/C	36/0	C/C	34/18	C/G	24/15	C/G	18/17	C/G
LG9	8289547	14/0	C/C	16/0	C/C	41/0	C/C	50/10	C/G	21/20	C/G	30/27	C/G
LG9	8295118	13/1	A/A	30/0	A/A	29/0	A/A	25/41	A/T	17/35	A/T	17/21	A/T
LG9	8323387	16/0	C/C	21/0	C/C	28/0	C/C	44/17	C/T	27/25	C/T	21/29	C/T
LG9	8340368	11/0	G/G	17/0	G/G	27/0	G/G	26/20	G/A	21/32	G/A	35/16	G/A
LG9	8362700	21/1	C/C	41/1	C/C	43/0	C/C	44/33	C/T	25/23	C/T	28/24	C/T
LG9	8363193	14/0	C/C	25/0	C/C	43/0	C/C	41/28	C/T	25/24	C/T	26/17	C/T
LG9	8363220	14/0	C/C	22/0	C/C	38/0	C/C	42/28	C/T	27/20	C/T	21/17	C/T
LG9	8369526	19/1	T/T	24/0	T/T	36/0	T/T	50/21	T/C	20/18	T/C	20/17	T/C
LG9	8369532	17/0	A/A	25/0	A/A	33/0	A/A	47/19	A/ACATGTATATAC	16/15	A/ACATGTATATAC	17/15	A/ACATGTATATAC
LG9	8370324	17/0	G/G	27/0	G/G	29/0	G/G	37/27	G/A	22/28	G/A	21/24	G/A
LG9	8372204	14/0	GTAC/GTAC	23/0	GTAC/GTAC	52/0	GTAC/GTAC	55/18	GTAC/G	24/23	GTAC/G	29/33	GTAC/G
LG9	8375498	8/0	T/T	27/0	T/T	35/0	T/T	53/31	T/C	37/20	T/C	21/22	T/C
LG9	8375858	12/0	A/A	26/0	A/A	33/0	A/A	29/12	A/G	23/19	A/G	33/21	A/G
LG9	8383541	12/0	G/G	28/1	G/G	33/0	G/G	36/27	G/A	26/24	G/A	29/24	G/A
LG9	8383802	13/0	T/T	33/0	T/T	38/0	T/T	46/9	T/TAGTG	33/8	T/TAGTG	28/11	T/TAGTG
LG9	8383805	12/0	AG/AG	33/0	AG/AG	40/0	AG/AG	48/9	AG/A	32/8	AG/A	27/11	AG/A
LG9	8383808	13/0	T/T	32/0	T/T	39/0	T/T	46/9	T/TGG	31/10	T/TGG	27/12	T/TGG
LG9	8387008	21/0	A/A	36/0	A/A	45/0	A/A	35/20	A/G	22/21	A/G	25/18	A/G
LG9	8387701	11/0	C/C	16/0	C/C	21/0	C/C	41/10	C/T	29/20	C/T	24/5	C/T
LG9	8387727	9/0	A/A	15/0	A/A	18/0	A/A	34/7	A/AAAAAAAT	28/14	A/AAAAAAAT	18/4	A/AAAAAAAT
LG9	8390785	12/0	G/G	29/0	G/G	34/0	G/G	56/18	G/T	23/21	G/T	25/25	G/T
LG9	8396007	18/0	T/T	26/0	T/T	48/0	T/T	42/25	T/C	30/30	T/C	28/28	T/C
LG9	8396836	14/0	T/T	27/0	T/T	35/0	T/T	53/23	T/TTACTG	15/20	T/TTACTG	23/15	T/TTACTG
LG9	8399888	13/0	G/G	28/0	G/G	39/0	G/G	50/29	G/A	27/29	G/A	31/29	G/A
LG9	8402296	16/0	GCTCAC/GCTCAC	41/0	GCTCAC/GCTCAC	40/0	GCTCAC/GCTCAC	41/35	GCTCAC/G	24/20	GCTCAC/G	22/27	GCTCAC/G
LG9	8404106	9/0	G/G	28/0	G/G	33/0	G/G	50/28	G/A	22/24	G/A	25/25	G/A
LG9	8409720	21/1	T/T	37/0	T/T	36/0	T/T	56/25	T/A	31/34	T/A	31/26	T/A
LG9	8410852	16/0	G/G	26/0	G/G	34/0	G/G	65/6	G/A	22/26	G/A	17/34	G/A
LG9	8412721	20/0	A/A	24/0	A/A	32/0	A/A	36/12	A/ACT	20/18	A/ACT	24/21	A/ACT
LG9	8413071	23/0	G/G	21/0	G/G	41/0	G/G	43/20	G/A	24/18	G/A	26/19	G/A
LG9	8413492	19/1	C/C	28/0	C/C	47/0	C/C	56/19	C/T	18/36	C/T	31/31	C/T
LG9	8413915	22/0	G/G	16/0	G/G	29/0	G/G	44/13	G/C	16/29	G/C	16/18	G/C
LG9	8414008	17/0	GTGAACTCTAT/GTGAACTCTAT	20/0	GTGAACTCTAT/GTGAACTCTAT	37/0	GTGAACTCTAT/GTGAACTCTAT	47/13	GTGAACTCTAT/G	20/9	GTGAACTCTAT/G	26/13	GTGAACTCTAT/G
LG9	8414627	19/0	TGTTTGTGC/TGTTTGTGC	31/0	TGTTTGTGC/TGTTTGTGC	54/0	TGTTTGTGC/TGTTTGTGC	43/24	TGTTTGTGC/T	24/17	TGTTTGTGC/T	21/18	TGTTTGTGC/T
LG9	8414917	13/0	A/A	30/0	A/A	39/0	A/A	27/16	A/G	11/17	A/G	14/15	A/G
LG9	8419402	13/0	T/T	36/2	T/T	18/0	T/T	42/22	T/TTA	27/21	T/TTA	29/17	T/TTA
LG9	8424450	16/0	G/G	20/0	G/G	30/0	G/G	23/28	G/A	15/21	G/A	23/17	G/A
LG9	8425937	17/0	C/C	20/0	C/C	45/0	C/C	23/30	C/A	28/25	C/A	26/21	C/A
LG9	8429533	11/0	A/A	28/0	A/A	34/0	A/A	42/24	A/ATGTCAGGCCAGC	30/19	A/ATGTCAGGCCAGC	30/27	A/ATGTCAGGCCAGC
LG9	8430510	13/1	A/A	35/0	A/A	44/0	A/A	35/9	A/G	22/15	A/G	29/8	A/G
LG9	8431773	14/0	C/C	30/0	C/C	33/0	C/C	51/28	C/T	30/16	C/T	27/29	C/T
LG9	8431801	12/0	C/C	29/0	C/C	34/0	C/C	59/23	C/T	31/13	C/T	26/29	C/T
LG9	8431859	11/0	G/G	27/0	G/G	36/0	G/G	62/12	G/A	26/24	G/A	21/26	G/A
LG9	8439017	12/0	G/G	44/0	G/G	25/0	G/G	41/11	G/C	34/27	G/C	15/20	G/C
LG9	8442774	14/0	C/C	42/0	C/C	47/0	C/C	50/20	C/T	21/25	C/T	23/11	C/T
LG9	8470598	16/0	G/G	31/0	G/G	45/0	G/G	46/25	G/T	18/14	G/T	21/20	G/T
LG9	8478098	19/0	T/T	22/0	T/T	31/0	T/T	39/15	T/G	22/25	T/G	28/22	T/G
LG9	8483520	11/0	C/C	21/0	C/C	30/0	C/C	36/19	C/A	18/21	C/A	26/22	C/A
LG9	8483688	14/0	A/A	36/0	A/A	32/0	A/A	43/35	A/G	24/17	A/G	26/32	A/G
LG9	8483727	21/0	G/G	35/0	G/G	33/0	G/G	43/30	G/T	26/19	G/T	24/31	G/T
LG9	8483755	19/1	A/A	41/0	A/A	34/0	A/A	39/24	A/G	24/19	A/G	29/30	A/G
LG9	8484184	15/0	TGTGGTGA/TGTGGTGA	29/0	TGTGGTGA/TGTGGTGA	44/0	TGTGGTGA/TGTGGTGA	52/26	TGTGGTGA/T	22/27	TGTGGTGA/T	19/19	TGTGGTGA/T
LG9	8485689	9/0	A/A	10/0	A/A	11/0	A/A	15/6	A/T	8/13	A/T	6/7	A/T
LG9	8501321	12/0	G/G	27/0	G/G	34/0	G/G	51/13	G/A	17/21	G/A	26/29	G/A
LG9	8528847	17/0	G/G	25/0	G/G	35/0	G/G	44/10	G/A	15/25	G/A	25/28	G/A
LG9	8528913	9/0	G/G	25/1	G/G	26/0	G/G	39/21	G/A	20/21	G/A	24/32	G/A
LG9	8535104	18/0	T/T	21/0	T/T	29/0	T/T	48/20	T/G	24/21	T/G	20/29	T/G
LG9	8538419	13/0	A/A	38/0	A/A	37/0	A/A	45/30	A/G	24/22	A/G	28/26	A/G
LG9	8538640	13/0	T/T	30/0	T/T	40/0	T/T	53/32	T/C	20/21	T/C	32/27	T/C
LG9	8541307	12/0	G/G	29/0	G/G	43/0	G/G	52/19	G/C	26/18	G/C	29/21	G/C
LG9	8544168	20/0	T/T	27/0	T/T	41/0	T/T	68/22	T/C	18/23	T/C	26/30	T/C
LG9	8565905	15/0	A/A	23/0	A/A	23/0	A/A	35/15	A/T	27/20	A/T	22/14	A/T
LG9	8567562	15/0	G/G	34/0	G/G	43/0	G/G	49/23	G/A	25/21	G/A	24/24	G/A
LG9	8571839	17/0	T/T	28/0	T/T	40/0	T/T	30/18	T/C	30/12	T/C	18/18	T/C
LG9	8571852	18/0	G/G	28/0	G/G	39/0	G/G	35/19	G/A	30/15	G/A	20/15	G/A
LG9	8572077	9/0	G/G	19/0	G/G	33/0	G/G	40/17	G/T	24/22	G/T	19/19	G/T
LG9	8572086	10/0	C/C	19/0	C/C	29/0	C/C	39/19	C/T	20/20	C/T	20/17	C/T
LG9	8577729	21/0	T/T	33/0	T/T	39/0	T/T	33/24	T/C	18/23	T/C	28/29	T/C
LG9	8595400	15/0	T/T	33/0	T/T	32/0	T/T	47/14	T/C	18/22	T/C	29/22	T/C
LG9	8605149	9/0	C/C	16/0	C/C	51/0	C/C	45/17	C/T	31/20	C/T	28/24	C/T
LG9	8613838	12/0	T/T	27/0	T/T	33/0	T/T	32/11	T/C	14/17	T/C	18/35	T/C
LG9	8623768	12/0	TCAA/TCAA	19/0	TCAA/TCAA	35/0	TCAA/TCAA	36/21	TCAA/T	18/22	TCAA/T	14/27	TCAA/T
LG9	8629321	13/0	T/T	18/0	T/T	28/0	T/T	31/19	T/G	27/16	T/G	24/21	T/G
LG9	8634420	11/0	A/A	25/0	A/A	35/0	A/A	51/17	A/T	26/24	A/T	24/26	A/T
LG9	8634426	11/0	C/C	25/0	C/C	35/0	C/C	51/16	C/A	27/24	C/A	24/25	C/A
LG9	8636030	15/0	C/C	37/1	C/C	43/0	C/C	44/33	C/A	20/25	C/A	31/20	C/A
LG9	8639252	16/0	G/G	25/0	G/G	39/0	G/G	53/18	G/A	18/32	G/A	28/21	G/A
LG9	8641726	11/0	T/T	24/0	T/T	39/0	T/T	63/20	T/C	16/16	T/C	11/23	T/C
LG9	8648248	11/0	AAATCAGTCAAATGT/AAATCAGTCAAATGT	24/0	AAATCAGTCAAATGT/AAATCAGTCAAATGT	28/0	AAATCAGTCAAATGT/AAATCAGTCAAATGT	51/24	AAATCAGTCAAATGT/A	24/22	AAATCAGTCAAATGT/A	22/20	AAATCAGTCAAATGT/A
LG9	8652105	19/0	AACACTTG/AACACTTG	31/0	AACACTTG/AACACTTG	43/0	AACACTTG/AACACTTG	58/15	AACACTTG/A	31/21	AACACTTG/A	20/26	AACACTTG/A
LG9	8652114	19/0	G/G	31/0	G/G	45/0	G/G	59/16	G/T	32/21	G/T	23/27	G/T
LG9	8658028	19/0	C/C	34/0	C/C	49/0	C/C	66/25	C/T	23/25	C/T	16/28	C/T
LG9	8658381	15/0	A/A	28/1	A/A	35/0	A/A	36/25	A/C	26/24	A/C	14/13	A/C
LG9	8658383	15/0	A/A	29/0	A/A	35/0	A/A	35/24	A/G	26/24	A/G	15/14	A/G
LG9	8659882	18/0	G/G	29/0	G/G	31/0	G/G	40/21	G/A	21/7	G/A	21/13	G/A
LG9	8659883	18/0	A/A	29/0	A/A	31/0	A/A	38/20	A/ACACAG	20/7	A/ACACAG	20/13	A/ACACAG
LG9	8659884	18/0	G/G	30/0	G/G	31/0	G/G	40/20	G/T	23/7	G/T	20/12	G/T
LG9	8659885	17/0	G/G	30/0	G/G	31/0	G/G	40/20	G/A	22/7	G/A	21/13	G/A
LG9	8662943	12/0	C/C	30/0	C/C	18/0	C/C	43/19	C/A	15/22	C/A	15/21	C/A
LG9	8662963	11/0	G/G	30/0	G/G	23/0	G/G	42/16	G/A	15/23	G/A	14/20	G/A
LG9	8663172	7/0	A/A	30/0	A/A	28/0	A/A	30/12	A/C	21/17	A/C	17/18	A/C
LG9	8663574	22/0	T/T	24/0	T/T	28/0	T/T	44/9	T/A	20/23	T/A	22/12	T/A
LG9	8664528	14/0	A/A	31/0	A/A	32/0	A/A	51/16	A/G	16/18	A/G	19/23	A/G
LG9	8667201	8/0	C/C	28/1	C/C	33/0	C/C	48/17	C/A	19/27	C/A	29/26	C/A
LG9	8678894	19/0	C/C	29/0	C/C	39/0	C/C	54/22	C/T	21/25	C/T	38/30	C/T
LG9	8701629	20/0	G/G	28/0	G/G	43/0	G/G	51/27	G/A	26/22	G/A	26/23	G/A
LG9	8702116	15/0	G/G	35/0	G/G	47/0	G/G	57/22	G/A	17/22	G/A	30/36	G/A
LG9	8710264	28/0	C/C	31/0	C/C	24/0	C/C	31/23	C/G	17/20	C/G	19/26	C/G
LG9	8710322	16/0	T/T	32/0	T/T	24/0	T/T	42/21	T/C	21/20	T/C	22/24	T/C
LG9	8710988	13/0	G/G	20/0	G/G	35/0	G/G	47/22	G/A	12/22	G/A	22/22	G/A
LG9	8741416	9/0	G/G	28/1	G/G	41/0	G/G	63/17	G/A	15/15	G/A	22/25	G/A
LG9	8741848	12/0	A/A	23/0	A/A	25/0	A/A	37/12	A/G	16/27	A/G	10/17	A/G
LG9	8742324	21/0	C/C	32/0	C/C	45/0	C/C	65/23	C/T	29/17	C/T	40/28	C/T
LG9	8742376	22/1	T/T	40/0	T/T	43/0	T/T	64/22	T/C	30/28	T/C	33/26	T/C
LG9	8743171	14/0	A/A	31/0	A/A	41/0	A/A	50/25	A/G	29/27	A/G	17/21	A/G
LG9	8744699	14/0	C/C	32/0	C/C	33/0	C/C	54/28	C/A	27/26	C/A	28/21	C/A
LG9	8745594	14/0	C/C	29/0	C/C	35/0	C/C	50/12	C/T	21/27	C/T	15/19	C/T
LG9	8745893	11/0	A/A	24/0	A/A	24/0	A/A	42/19	A/T	23/24	A/T	19/11	A/T
LG9	8753731	15/0	G/G	29/0	G/G	30/0	G/G	47/11	G/T	20/21	G/T	26/35	G/T
LG9	8755094	10/0	T/T	19/0	T/T	26/0	T/T	31/21	T/A	21/18	T/A	19/8	T/A
LG9	8768597	7/0	T/T	20/0	T/T	21/0	T/T	22/8	T/A	16/7	T/A	7/6	T/A
LG9	8768599	9/0	ATTTCG/ATTTCG	19/0	ATTTCG/ATTTCG	21/0	ATTTCG/ATTTCG	21/8	ATTTCG/A	16/7	ATTTCG/A	7/4	ATTTCG/A
LG9	8768605	10/0	A/A	21/0	A/A	21/0	A/A	21/8	A/G	12/8	A/G	7/5	A/G
LG9	8769208	16/0	G/G	22/0	G/G	32/0	G/G	55/28	G/A	26/32	G/A	28/26	G/A
LG9	8801807	9/0	GT/GT	38/0	GT/GT	42/0	GT/GT	25/11	GT/G	25/17	GT/G	25/12	GT/G
LG9	8807053	10/0	A/A	28/1	A/A	33/1	A/A	36/18	A/C	15/22	A/C	22/24	A/C
LG9	8813912	14/0	A/A	34/0	A/A	27/0	A/A	29/23	A/T	37/16	A/T	26/35	A/T
LG9	8817358	12/0	T/T	22/1	T/T	40/0	T/T	45/26	T/C	22/32	T/C	23/19	T/C
LG9	8821346	19/0	T/T	42/0	T/T	38/0	T/T	35/28	T/G	24/20	T/G	26/30	T/G
LG9	8822427	13/0	C/C	25/0	C/C	26/0	C/C	41/15	C/T	20/15	C/T	17/17	C/T
LG9	8823016	13/0	G/G	27/0	G/G	27/0	G/G	44/24	G/T	27/27	G/T	32/22	G/T
LG9	8823267	15/0	T/T	25/0	T/T	23/0	T/T	44/30	T/C	27/26	T/C	30/16	T/C
LG9	8826401	13/0	C/C	33/0	C/C	31/0	C/C	30/17	C/G	23/28	C/G	27/27	C/G
LG9	8826434	14/0	T/T	37/0	T/T	29/0	T/T	34/26	T/G	24/28	T/G	26/26	T/G
LG9	8827431	8/0	G/G	31/0	G/G	32/0	G/G	39/32	G/A	28/38	G/A	44/28	G/A
LG9	8828407	22/0	G/G	33/0	G/G	37/0	G/G	52/16	G/A	25/26	G/A	37/26	G/A
LG9	8828522	11/0	G/G	36/0	G/G	38/0	G/G	45/23	G/T	22/22	G/T	31/21	G/T
LG9	8828629	16/0	C/C	26/0	C/C	27/0	C/C	39/18	C/G	11/11	C/G	23/20	C/G
LG9	8828731	7/0	A/A	18/0	A/A	12/0	A/A	32/11	A/G	15/8	A/G	9/6	A/G
LG9	8828805	7/0	A/A	10/0	A/A	14/0	A/A	15/5	A/T	10/5	A/T	6/3	A/T
LG9	8828807	7/0	G/G	10/0	G/G	14/0	G/G	15/5	G/A	10/5	G/A	6/3	G/A
LG9	8829006	8/0	G/G	17/0	G/G	40/0	G/G	36/16	G/A	19/12	G/A	23/19	G/A
LG9	8833327	18/0	T/T	20/0	T/T	43/0	T/T	68/23	T/A	20/22	T/A	32/24	T/A
LG9	8836267	15/0	C/C	25/0	C/C	40/0	C/C	54/22	C/G	28/19	C/G	23/21	C/G
LG9	8837554	10/0	C/C	28/0	C/C	50/0	C/C	53/25	C/T	25/32	C/T	28/30	C/T
LG9	8840967	11/0	A/A	30/0	A/A	31/0	A/A	29/24	A/G	19/22	A/G	22/28	A/G
LG9	8842298	21/0	A/A	29/1	A/A	44/0	A/A	63/23	A/C	23/18	A/C	26/20	A/C
LG9	8842667	21/0	G/G	21/0	G/G	36/1	G/G	51/33	G/A	26/27	G/A	25/22	G/A
LG9	8842858	16/0	C/C	30/0	C/C	30/0	C/C	47/28	C/T	20/25	C/T	24/24	C/T
LG9	8842865	18/0	G/G	31/0	G/G	28/0	G/G	43/27	G/A	22/26	G/A	22/22	G/A
LG9	8842987	16/0	T/T	27/0	T/T	29/0	T/T	28/18	T/A	11/34	T/A	19/15	T/A
LG9	8845419	10/0	G/G	31/0	G/G	40/0	G/G	39/14	G/A	28/13	G/A	22/13	G/A
LG9	8855978	15/0	A/A	28/0	A/A	32/0	A/A	46/22	A/G	22/30	A/G	29/30	A/G
LG9	8856186	12/0	G/G	27/0	G/G	41/0	G/G	36/34	G/A	18/16	G/A	25/20	G/A
LG9	8856354	21/0	C/C	25/1	C/C	24/0	C/C	51/26	C/A	26/18	C/A	24/16	C/A
LG9	8856432	18/0	A/A	31/0	A/A	18/0	A/A	45/28	A/G	31/15	A/G	13/18	A/G
LG9	8856566	14/0	G/G	23/0	G/G	17/0	G/G	42/21	G/C	22/15	G/C	17/23	G/C
LG9	8857743	22/0	GGCTAT/GGCTAT	36/0	GGCTAT/GGCTAT	34/0	GGCTAT/GGCTAT	42/18	GGCTAT/G	27/25	GGCTAT/G	21/21	GGCTAT/G
LG9	8857982	13/0	A/A	21/0	A/A	28/0	A/A	47/17	A/G	16/16	A/G	17/12	A/G
LG9	8857994	12/0	C/C	21/0	C/C	26/0	C/C	47/19	C/T	16/17	C/T	17/14	C/T
LG9	8863645	14/0	G/G	32/0	G/G	49/0	G/G	34/17	G/A	28/24	G/A	23/23	G/A
LG9	8885055	23/1	T/T	29/0	T/T	35/0	T/T	61/29	T/C	22/24	T/C	26/23	T/C
LG9	8885061	23/1	C/C	29/0	C/C	36/0	C/C	67/29	C/G	22/25	C/G	25/25	C/G
LG9	8885331	10/0	T/T	27/0	T/T	23/0	T/T	48/16	T/TA	17/15	T/TA	20/22	T/TA
LG9	8885522	21/0	C/C	28/0	C/C	41/0	C/C	29/17	C/CA	22/17	C/CA	25/15	C/CA
LG9	8885524	21/0	T/T	28/0	T/T	42/0	T/T	29/18	T/C	22/18	T/C	33/7	T/C
LG9	8885549	21/0	T/T	32/0	T/T	42/0	T/T	35/21	T/C	30/22	T/C	20/17	T/C
LG9	8885663	18/0	C/C	23/0	C/C	27/0	C/C	36/23	C/T	26/21	C/T	29/32	C/T
LG9	8886424	9/0	G/G	26/0	G/G	33/0	G/G	46/10	G/T	25/19	G/T	20/25	G/T
LG9	8887333	8/0	A/A	30/0	A/A	33/0	A/A	36/12	A/G	19/13	A/G	28/11	A/G
LG9	8887697	13/0	T/T	29/0	T/T	38/0	T/T	33/27	T/C	26/18	T/C	19/25	T/C
LG9	8888726	9/0	T/T	28/0	T/T	33/0	T/T	47/23	T/C	15/15	T/C	18/16	T/C
LG9	8890809	9/0	C/C	24/1	C/C	24/1	C/C	37/24	C/T	20/13	C/T	20/22	C/T
LG9	8891384	12/0	T/T	28/0	T/T	34/0	T/T	41/16	T/TA	24/27	T/TA	28/29	T/TA
LG9	8895679	13/0	CTTCACTTCCTTCTTTCTCTACGTAA/CTTCACTTCCTTCTTTCTCTACGTAA	34/0	CTTCACTTCCTTCTTTCTCTACGTAA/CTTCACTTCCTTCTTTCTCTACGTAA	47/0	CTTCACTTCCTTCTTTCTCTACGTAA/CTTCACTTCCTTCTTTCTCTACGTAA	44/7	CTTCACTTCCTTCTTTCTCTACGTAA/C	23/14	CTTCACTTCCTTCTTTCTCTACGTAA/C	17/13	CTTCACTTCCTTCTTTCTCTACGTAA/C
LG9	8911876	19/0	T/T	28/0	T/T	38/0	T/T	31/27	T/A	27/32	T/A	26/26	T/A
LG9	8915482	11/0	C/C	24/0	C/C	24/0	C/C	33/16	C/CTACAG	25/18	C/CTACAG	27/17	C/CTACAG
LG9	8916639	11/0	G/G	25/0	G/G	40/0	G/G	37/23	G/T	16/23	G/T	36/23	G/T
LG9	8920257	12/0	G/G	19/1	G/G	34/0	G/G	57/17	G/A	34/21	G/A	22/34	G/A
LG9	8930139	12/0	G/G	18/0	G/G	22/0	G/G	38/21	G/A	18/14	G/A	18/17	G/A
LG9	8930603	16/0	ATTT/ATTT	27/0	ATTT/ATTT	25/0	ATTT/ATTT	34/20	ATTT/A	30/28	ATTT/A	24/17	ATTT/A
LG9	8930647	15/0	G/G	37/0	G/G	31/0	G/G	36/24	G/A	27/25	G/A	25/27	G/A
LG9	8930790	14/0	G/G	33/0	G/G	32/0	G/G	42/22	G/T	23/30	G/T	27/25	G/T
LG9	8930856	13/0	C/C	34/0	C/C	46/0	C/C	44/17	C/T	17/24	C/T	20/29	C/T
LG9	8931931	12/0	A/A	19/0	A/A	29/0	A/A	49/6	A/T	17/8	A/T	23/10	A/T
LG9	8931933	12/0	A/A	19/0	A/A	29/0	A/A	43/14	A/T	17/8	A/T	23/10	A/T
LG9	8931934	12/0	A/A	20/0	A/A	30/0	A/A	48/8	A/T	17/9	A/T	23/10	A/T
LG9	8934559	20/0	C/C	17/0	C/C	37/0	C/C	45/19	C/A	15/23	C/A	27/32	C/A
LG9	8935221	21/0	G/G	35/0	G/G	42/0	G/G	42/19	G/A	26/24	G/A	24/19	G/A
LG9	8935762	11/0	G/G	34/0	G/G	33/0	G/G	32/24	G/T	28/32	G/T	17/28	G/T
LG9	8936158	12/0	G/G	25/0	G/G	26/0	G/G	27/18	G/A	21/19	G/A	19/15	G/A
LG9	8937269	15/0	A/A	24/1	A/A	39/0	A/A	47/28	A/G	29/12	A/G	37/21	A/G
LG9	8940814	20/0	G/G	33/0	G/G	50/0	G/G	54/18	G/A	29/13	G/A	25/38	G/A
LG9	8941993	7/0	A/A	14/0	A/A	20/0	A/A	32/8	A/C	22/8	A/C	8/11	A/C
LG9	8942847	17/0	G/G	28/0	G/G	27/0	G/G	38/21	G/A	26/21	G/A	23/25	G/A
LG9	8943607	8/0	T/T	33/0	T/T	37/0	T/T	52/13	T/C	29/27	T/C	35/33	T/C
LG9	9104397	22/0	G/G	31/0	G/G	40/0	G/G	47/13	G/A	28/21	G/A	19/15	G/A
LG9	9112678	17/0	G/G	26/0	G/G	44/0	G/G	50/18	G/A	22/23	G/A	23/29	G/A
LG9	9113721	10/0	G/G	28/0	G/G	42/0	G/G	48/14	G/T	23/18	G/T	17/20	G/T
LG9	9113734	9/0	A/A	24/0	A/A	41/0	A/A	39/28	A/G	20/23	A/G	19/18	A/G
LG9	9113739	9/0	C/C	23/0	C/C	41/0	C/C	49/19	C/A	24/25	C/A	20/19	C/A
LG9	9114162	9/0	C/C	26/0	C/C	30/0	C/C	41/24	C/T	19/24	C/T	18/13	C/T
LG9	9125272	12/0	G/G	36/0	G/G	38/0	G/G	41/31	G/A	23/22	G/A	22/20	G/A
LG9	9131125	8/0	G/G	34/0	G/G	21/0	G/G	40/19	G/A	16/22	G/A	21/17	G/A
LG9	9131722	17/0	G/G	34/0	G/G	50/0	G/G	35/29	G/C	31/25	G/C	35/31	G/C
LG9	9132515	8/0	T/T	32/0	T/T	21/0	T/T	23/38	T/G	13/18	T/G	7/11	T/G
LG9	9141459	12/0	AC/AC	25/0	AC/AC	43/0	AC/AC	50/6	AC/A	28/26	AC/A	28/27	AC/A
LG9	9142368	15/0	G/G	32/0	G/G	37/0	G/G	36/34	G/A	24/21	G/A	13/17	G/A
LG9	9165154	14/0	G/G	30/0	G/G	28/0	G/G	36/6	G/T	14/23	G/T	35/22	G/T
LG9	9175964	13/0	C/C	31/0	C/C	56/0	C/C	29/29	C/T	19/18	C/T	16/28	C/T
LG9	9175969	13/0	C/C	32/0	C/C	52/0	C/C	30/28	C/T	16/18	C/T	18/26	C/T
LG9	9176963	19/0	C/C	28/0	C/C	29/0	C/C	25/24	C/T	23/19	C/T	14/11	C/T
LG9	9177079	16/0	C/C	25/0	C/C	29/0	C/C	30/35	C/G	25/25	C/G	15/27	C/G
LG9	9177600	10/0	C/C	46/0	C/C	56/0	C/C	48/40	C/A	28/36	C/A	21/31	C/A
LG9	9178940	14/0	C/C	34/0	C/C	47/0	C/C	29/39	C/G	30/22	C/G	30/23	C/G
LG9	9178959	15/0	A/A	33/0	A/A	50/0	A/A	30/32	A/G	29/22	A/G	28/23	A/G
LG9	9937353	12/0	A/A	30/1	A/A	66/0	A/A	75/15	A/G	57/13	A/G	50/9	A/G
LG9	9940672	17/0	T/T	33/0	T/T	30/0	T/T	36/14	T/TGTGTATG	20/14	T/TGTGTATG	17/18	T/TGTGTATG
LG9	9940673	16/0	TC/TC	35/0	TC/TC	29/0	TC/TC	36/11	TC/T	20/10	TC/T	17/18	TC/T
LG9	9947737	9/0	C/C	36/0	C/C	44/0	C/C	37/38	C/G	22/16	C/G	33/23	C/G
LG9	9949955	7/0	T/T	24/0	T/T	35/0	T/T	27/50	T/C	20/16	T/C	28/18	T/C
LG9	9950080	12/0	C/C	25/0	C/C	39/0	C/C	34/36	C/T	22/27	C/T	25/25	C/T
LG9	9951349	10/0	A/A	29/0	A/A	13/0	A/A	18/29	A/G	21/33	A/G	19/17	A/G
LG9	9951961	18/0	C/C	21/0	C/C	44/0	C/C	31/41	C/T	22/18	C/T	36/22	C/T
LG9	9952853	27/0	C/C	34/0	C/C	27/0	C/C	36/20	C/A	34/24	C/A	17/21	C/A
LG9	9955385	16/0	C/C	36/0	C/C	39/1	C/C	21/28	C/A	19/27	C/A	22/24	C/A
LG9	9956385	10/0	C/C	11/0	C/C	38/0	C/C	28/23	C/G	19/24	C/G	18/18	C/G
LG9	9956953	8/0	A/A	27/0	A/A	16/0	A/A	26/23	A/G	30/15	A/G	13/14	A/G
LG9	9956965	7/0	TCC/TCC	25/0	TCC/TCC	19/0	TCC/TCC	25/25	TCC/T	27/17	TCC/T	13/11	TCC/T
LG9	9957099	10/0	C/C	28/0	C/C	33/0	C/C	29/20	C/T	23/22	C/T	20/27	C/T
LG9	9957650	11/0	G/G	25/0	G/G	39/0	G/G	20/23	G/T	23/26	G/T	27/12	G/T
LG9	9957772	15/0	G/G	24/0	G/G	21/0	G/G	32/25	G/A	16/12	G/A	17/11	G/A
LG9	9958113	13/0	A/A	27/0	A/A	18/0	A/A	24/12	A/G	23/13	A/G	19/11	A/G
LG9	9960671	18/0	G/G	33/0	G/G	43/0	G/G	37/31	G/T	24/27	G/T	22/23	G/T
LG9	9961398	13/0	CA/CA	33/0	CA/CA	37/0	CA/CA	22/32	CA/C	22/25	CA/C	16/23	CA/C
LG9	9961433	12/0	C/C	31/0	C/C	29/0	C/C	25/30	C/T	19/24	C/T	17/23	C/T
LG9	9962043	12/0	C/C	14/0	C/C	36/0	C/C	38/24	C/T	24/27	C/T	33/22	C/T
LG9	9962701	13/0	G/G	25/0	G/G	38/0	G/G	25/32	G/A	22/17	G/A	22/15	G/A
LG9	9962714	12/0	G/G	26/0	G/G	38/0	G/G	25/29	G/T	20/20	G/T	27/15	G/T
LG9	9962906	10/0	T/T	22/0	T/T	26/0	T/T	26/34	T/TTG	19/26	T/TTG	14/15	T/TTG
LG9	9962927	10/0	G/G	31/0	G/G	37/0	G/G	32/30	G/T	17/29	G/T	18/14	G/T
LG9	9963000	12/0	T/T	35/0	T/T	42/0	T/T	19/32	T/C	22/35	T/C	15/20	T/C
LG9	9964360	21/0	TAAATGAGTTTCACTC/TAAATGAGTTTCACTC	30/0	TAAATGAGTTTCACTC/TAAATGAGTTTCACTC	31/0	TAAATGAGTTTCACTC/TAAATGAGTTTCACTC	39/23	TAAATGAGTTTCACTC/T	26/18	TAAATGAGTTTCACTC/T	25/14	TAAATGAGTTTCACTC/T
LG9	9964953	8/0	C/C	25/0	C/C	31/0	C/C	37/20	C/G	38/12	C/G	30/17	C/G
LG9	9965221	18/0	C/C	36/0	C/C	44/0	C/C	61/20	C/T	66/14	C/T	54/17	C/T
LG9	9968069	7/0	G/G	16/0	G/G	15/0	G/G	20/23	G/A	16/13	G/A	8/7	G/A
LG9	9968211	14/0	C/C	26/0	C/C	33/0	C/C	37/27	C/T	25/18	C/T	22/20	C/T
LG9	9973820	7/0	C/C	16/0	C/C	13/0	C/C	13/12	C/G	22/5	C/G	9/9	C/G
LG9	9974059	14/0	C/C	23/1	C/C	36/0	C/C	33/24	C/T	26/17	C/T	21/23	C/T
LG9	9974861	9/0	A/A	25/0	A/A	27/0	A/A	18/26	A/C	29/16	A/C	18/15	A/C
LG9	9975251	18/0	G/G	30/0	G/G	26/0	G/G	22/14	G/A	26/9	G/A	24/5	G/A
LG9	9975253	18/0	G/G	32/0	G/G	24/0	G/G	20/12	G/T	24/9	G/T	24/5	G/T
LG9	9975254	17/0	AGC/AGC	31/0	AGC/AGC	24/0	AGC/AGC	19/12	AGC/A	23/9	AGC/A	24/5	AGC/A
LG9	9975261	16/0	A/A	35/0	A/A	24/0	A/A	17/12	A/T	23/9	A/T	21/5	A/T
LG9	9975263	16/0	A/A	33/0	A/A	25/0	A/A	16/12	A/G	22/9	A/G	21/5	A/G
LG9	9975264	16/0	A/A	33/0	A/A	24/0	A/A	16/13	A/C	23/9	A/C	21/5	A/C
LG9	9975318	11/0	GTGT/GTGT	19/0	GTGT/GTGT	25/0	GTGT/GTGT	20/24	GTGT/G	14/19	GTGT/G	15/8	GTGT/G
LG9	9977315	8/0	G/G	17/0	G/G	24/0	G/G	18/26	G/T	20/15	G/T	17/8	G/T
LG9	9977593	20/0	A/A	45/0	A/A	36/0	A/A	40/25	A/G	32/26	A/G	35/17	A/G
LG9	9978047	17/0	T/T	43/0	T/T	41/0	T/T	53/21	T/C	48/16	T/C	45/12	T/C
LG9	9978757	23/0	T/T	48/0	T/T	54/0	T/T	48/26	T/C	21/24	T/C	26/20	T/C
LG9	9978787	17/0	C/C	35/0	C/C	48/1	C/C	28/33	C/T	20/25	C/T	24/20	C/T
LG9	9979014	9/0	C/C	37/0	C/C	46/0	C/C	36/34	C/T	27/15	C/T	38/24	C/T
LG9	10850197	8/0	G/G	27/1	G/G	35/0	G/G	45/11	G/A	16/24	G/A	24/20	G/A
LG9	10878762	7/0	G/G	17/0	G/G	15/0	G/G	28/22	G/GA	16/19	G/GA	14/13	G/GA
