## Supplemental Table 18 for "Proto-sex locus in large yellow croaker provides insights into early evolution of the sex chromosome"

### Sheet: sheet1
Gene ID	Gene Symbol	Description	GO IDs	GO Names
JMU_LC_G_00747	trappc5	trafficking particle complex subunit 5-like	C:GO:0030008; P:GO:0048193	C:TRAPP complex; P:Golgi vesicle transport
JMU_LC_G_00748	similar to LOC104930117	calcium-binding mitochondrial carrier S -3	P:GO:0055085; F:GO:0005509	P:transmembrane transport; F:calcium ion binding
JMU_LC_G_00749	pdxdc1	pyridoxal-dependent decarboxylase domain-containing 1	F:GO:0030170; P:GO:0019752; F:GO:0016831	F:pyridoxal phosphate binding; P:carboxylic acid metabolic process; F:carboxy-lyase activity
JMU_LC_G_00751	mcoln1	PREDICTED: mucolipin-1	C:GO:0016020; C:GO:0005770; C:GO:0005764	C:membrane; C:late endosome; C:lysosome
JMU_LC_G_00755	jph1	PREDICTED: junctophilin 1
JMU_LC_G_00757	similar to LOC104930121	nascent polypeptide-associated complex subunit muscle-specific form-like	P:GO:0002244; P:GO:0050728; P:GO:0060689; C:GO:0005576; F:GO:0004553; F:GO:0030246; P:GO:0005975	P:hematopoietic progenitor cell differentiation; P:negative regulation of inflammatory response; P:cell differentiation involved in salivary gland development; C:extracellular region; F:hydrolase activity, hydrolyzing O-glycosyl compounds; F:carbohydrate binding; P:carbohydrate metabolic process
JMU_LC_G_00760	zc3h12c	probable ribonuclease ZC3H12C	F:GO:0046872	F:metal ion binding
JMU_LC_G_00761	erf3b	eukaryotic peptide chain release factor GTP-binding subunit ERF3A	F:GO:0005525; F:GO:0003924	F:GTP binding; F:GTPase activity
JMU_LC_G_00763	il1rl1	interleukin-1 receptor-like 1	F:GO:0005515; P:GO:0007165	F:protein binding; P:signal transduction
JMU_LC_G_00764	aldoa	Salmo salar fructose-bisphosphate aldolase A (aldoa), transcript variant X1, mRNA
JMU_LC_G_00765	wiz	Wiz-like isoform X1	F:GO:0003676; F:GO:0008270; P:GO:0009253; F:GO:0008745	F:nucleic acid binding; F:zinc ion binding; P:peptidoglycan catabolic process; F:N-acetylmuramoyl-L-alanine amidase activity
JMU_LC_G_00766	rnf17	RING finger 17	P:GO:0002244; P:GO:0050728; P:GO:0060689; C:GO:0005576; F:GO:0030246	P:hematopoietic progenitor cell differentiation; P:negative regulation of inflammatory response; P:cell differentiation involved in salivary gland development; C:extracellular region; F:carbohydrate binding
JMU_LC_G_00767	similar to LOC100691947	Radixin	C:GO:0005856; F:GO:0003779; F:GO:0008092	C:cytoskeleton; F:actin binding; F:cytoskeletal protein binding
JMU_LC_G_00768	ttf2	Transcription termination factor 2	F:GO:0005524	F:ATP binding
JMU_LC_G_00770	cenpj	centromere J	P:GO:0002244; P:GO:0050728; P:GO:0060689; C:GO:0005576; F:GO:0004553; F:GO:0030246; P:GO:0005975	P:hematopoietic progenitor cell differentiation; P:negative regulation of inflammatory response; P:cell differentiation involved in salivary gland development; C:extracellular region; F:hydrolase activity, hydrolyzing O-glycosyl compounds; F:carbohydrate binding; P:carbohydrate metabolic process
JMU_LC_G_00771	arhgap20	rho GTPase-activating 20-like	P:GO:0007165	P:signal transduction
JMU_LC_G_00773	similar to LOC100695957	PREDICTED: uncharacterized protein
JMU_LC_G_00774	similar to LOC104921501	potassium sodium hyperpolarization-activated cyclic nucleotide-gated channel 1-like isoform X1	F:GO:0005515	F:protein binding
JMU_LC_G_00776	parp4	poly [ADP-ribose] polymerase 4	P:GO:0006471; F:GO:0003950	P:protein ADP-ribosylation; F:NAD+ ADP-ribosyltransferase activity
JMU_LC_G_00777	il1r	interleukin-1 receptor-like 2	F:GO:0005515; P:GO:0007165; F:GO:0004908	F:protein binding; P:signal transduction; F:interleukin-1 receptor activity
JMU_LC_G_00778	similar to LOC100696753	gap junction beta-2 -like	C:GO:0005922; F:GO:0003857; P:GO:0007154; P:GO:0055114; P:GO:0006631	C:connexin complex; F:3-hydroxyacyl-CoA dehydrogenase activity; P:cell communication; P:oxidation-reduction process; P:fatty acid metabolic process
JMU_LC_G_00779	popdc2	popeye domain-containing 2 isoform X2	C:GO:0016020	C:membrane
JMU_LC_G_00780	gps1	COP9 signalosome complex subunit 1	F:GO:0005515; P:GO:0000338; C:GO:0008180	F:protein binding; P:protein deneddylation; C:COP9 signalosome
JMU_LC_G_00783	xpo4	PREDICTED: exportin-4	F:GO:0004672; F:GO:0005524; F:GO:0004674; F:GO:0016301; P:GO:0016310; P:GO:0006468; P:GO:0002244; P:GO:0050728; P:GO:0060689; C:GO:0005576; F:GO:0030246	F:protein kinase activity; F:ATP binding; F:protein serine/threonine kinase activity; F:kinase activity; P:phosphorylation; P:protein phosphorylation; P:hematopoietic progenitor cell differentiation; P:negative regulation of inflammatory response; P:cell differentiation involved in salivary gland development; C:extracellular region; F:carbohydrate binding
JMU_LC_G_00784	ift88	intraflagellar transport 88 homolog	F:GO:0005515	F:protein binding
JMU_LC_G_00785	lats2	serine threonine- kinase LATS2	F:GO:0005524; P:GO:0007067; P:GO:0035329; F:GO:0004674; P:GO:0006468; C:GO:0005622	F:ATP binding; P:mitotic nuclear division; P:hippo signaling; F:protein serine/threonine kinase activity; P:protein phosphorylation; C:intracellular
JMU_LC_G_00795	zmym2	zinc finger MYM-type 2	F:GO:0008270	F:zinc ion binding
JMU_LC_G_00808	similar to LOC101485053	CD209 antigen E	C:GO:0016021; F:GO:0030246	C:integral component of membrane; F:carbohydrate binding
JMU_LC_G_01175	dtd1	D-tyrosyl-tRNA(Tyr) deacylase 1	F:GO:0051499; C:GO:0005737; F:GO:0002161	F:D-aminoacyl-tRNA deacylase activity; C:cytoplasm; F:aminoacyl-tRNA editing activity
JMU_LC_G_01180	similar to LOC101481187	LRR and PYD domains-containing 14-like	F:GO:0005515	F:protein binding
JMU_LC_G_01181	similar to LOC101170984	sodium potassium calcium exchanger 3-like	P:GO:0006811; P:GO:0055085; F:GO:0008273; C:GO:0016021; C:GO:0005886	P:ion transport; P:transmembrane transport; F:calcium, potassium:sodium antiporter activity; C:integral component of membrane; C:plasma membrane
JMU_LC_G_01190	rin2	ras and Rab interactor 2 isoform X1	F:GO:0004672; F:GO:0005524; F:GO:0004674; F:GO:0016301; P:GO:0016310; P:GO:0006468; F:GO:0004553; F:GO:0030246; P:GO:0005975; C:GO:0005576	F:protein kinase activity; F:ATP binding; F:protein serine/threonine kinase activity; F:kinase activity; P:phosphorylation; P:protein phosphorylation; F:hydrolase activity, hydrolyzing O-glycosyl compounds; F:carbohydrate binding; P:carbohydrate metabolic process; C:extracellular region
JMU_LC_G_02401	ap3m2	adaptor-related protein complex 3, mu 2 subunit	F:GO:0004553; F:GO:0030246; P:GO:0005975; C:GO:0005576; P:GO:0009405; C:GO:0019867	F:hydrolase activity, hydrolyzing O-glycosyl compounds; F:carbohydrate binding; P:carbohydrate metabolic process; C:extracellular region; P:pathogenesis; C:outer membrane
JMU_LC_G_02402	cdca2	cell division cycle associated 2	F:GO:0004553; F:GO:0030246; P:GO:0005975; C:GO:0005576; P:GO:0009405; C:GO:0019867	F:hydrolase activity, hydrolyzing O-glycosyl compounds; F:carbohydrate binding; P:carbohydrate metabolic process; C:extracellular region; P:pathogenesis; C:outer membrane
JMU_LC_G_02404	tet3	tet methylcytosine dioxygenase 3	P:GO:0002244; P:GO:0050728; P:GO:0060689; C:GO:0005576; F:GO:0004553; F:GO:0030246; P:GO:0005975	P:hematopoietic progenitor cell differentiation; P:negative regulation of inflammatory response; P:cell differentiation involved in salivary gland development; C:extracellular region; F:hydrolase activity, hydrolyzing O-glycosyl compounds; F:carbohydrate binding; P:carbohydrate metabolic process
JMU_LC_G_02405	gnb1l	guanine nucleotide-binding protein subunit beta-like protein 1	F:GO:0005515	F:protein binding
JMU_LC_G_02406	tbx1	T-box transcription factor TBX1 isoform X1	C:GO:0005634; F:GO:0003700; P:GO:0006355	C:nucleus; F:transcription factor activity, sequence-specific DNA binding; P:regulation of transcription, DNA-templated
JMU_LC_G_02407	sema4c	semaphorin-4C	F:GO:0005515	F:protein binding
JMU_LC_G_02408	flo11	flocculation FLO11-like isoform X1	F:GO:0004553; F:GO:0030246; P:GO:0005975; C:GO:0005576; P:GO:0002244; P:GO:0050728; P:GO:0060689	F:hydrolase activity, hydrolyzing O-glycosyl compounds; F:carbohydrate binding; P:carbohydrate metabolic process; C:extracellular region; P:hematopoietic progenitor cell differentiation; P:negative regulation of inflammatory response; P:cell differentiation involved in salivary gland development
JMU_LC_G_02410	pgam5	serine/threonine-protein phosphatase PGAM5, mitochondrial-like
JMU_LC_G_02411	txnrd2	thioredoxin reductase mitochondrial	F:GO:0016491; F:GO:0050660; P:GO:0055114	F:oxidoreductase activity; F:flavin adenine dinucleotide binding; P:oxidation-reduction process
JMU_LC_G_02412	tango2	transport and Golgi organization 2 homolog isoform X1	F:GO:0004784; F:GO:0046872; P:GO:0006801; P:GO:0019430; P:GO:0055114	F:superoxide dismutase activity; F:metal ion binding; P:superoxide metabolic process; P:removal of superoxide radicals; P:oxidation-reduction process
JMU_LC_G_02414	ranbp1	RAN binding protein 1	P:GO:0046907	P:intracellular transport
JMU_LC_G_02417	zdhhc8	probable palmitoyltransferase ZDHHC8	F:GO:0016409; P:GO:0018345	F:palmitoyltransferase activity; P:protein palmitoylation
JMU_LC_G_02418	chfr	checkpoint with forkhead and ring finger domains	F:GO:0004672; F:GO:0005524; F:GO:0004674; F:GO:0016301; P:GO:0016310; P:GO:0006468; P:GO:0002244; P:GO:0050728; P:GO:0060689; C:GO:0005576; F:GO:0030246	F:protein kinase activity; F:ATP binding; F:protein serine/threonine kinase activity; F:kinase activity; P:phosphorylation; P:protein phosphorylation; P:hematopoietic progenitor cell differentiation; P:negative regulation of inflammatory response; P:cell differentiation involved in salivary gland development; C:extracellular region; F:carbohydrate binding
JMU_LC_G_02419	arvcf	Armadillo repeat deleted in velo-cardio-facial syndrome	P:GO:0016337; C:GO:0005634; P:GO:0016339; F:GO:0005515; C:GO:0005737; P:GO:0007275; C:GO:0005886	P:single organismal cell-cell adhesion; C:nucleus; P:calcium-dependent cell-cell adhesion via plasma membrane cell adhesion molecules; F:protein binding; C:cytoplasm; P:multicellular organism development; C:plasma membrane
JMU_LC_G_02420	dmrt1	doublesex- and mab-3-related transcription factor 1-like	C:GO:0005634; F:GO:0003700; P:GO:0006355; F:GO:0043565	C:nucleus; F:transcription factor activity, sequence-specific DNA binding; P:regulation of transcription, DNA-templated; F:sequence-specific DNA binding
JMU_LC_G_02421	rnf	RING finger protein 183-like	F:GO:0004672; F:GO:0005524; F:GO:0004674; F:GO:0016301; P:GO:0016310; P:GO:0006468; F:GO:0004725; F:GO:0016791; F:GO:0016787; P:GO:0035335; P:GO:0006470; P:GO:0016311; F:GO:0030246	F:protein kinase activity; F:ATP binding; F:protein serine/threonine kinase activity; F:kinase activity; P:phosphorylation; P:protein phosphorylation; F:protein tyrosine phosphatase activity; F:phosphatase activity; F:hydrolase activity; P:peptidyl-tyrosine dephosphorylation; P:protein dephosphorylation; P:dephosphorylation; F:carbohydrate binding
JMU_LC_G_02422	atad1	ATPase family AAA domain-containing 1-A-like	F:GO:0005524	F:ATP binding
JMU_LC_G_02423	galnt9	polypeptide N-acetylgalactosaminyltransferase 9	F:GO:0030246	F:carbohydrate binding
JMU_LC_G_02424	htr7	5-hydroxytryptamine receptor 7-like	F:GO:0004930; P:GO:0007186; C:GO:0016021	F:G-protein coupled receptor activity; P:G-protein coupled receptor signaling pathway; C:integral component of membrane
JMU_LC_G_02427	piwil2	piwi like RNA-mediated gene silencing 2	F:GO:0003676; F:GO:0005515	F:nucleic acid binding; F:protein binding
JMU_LC_G_02431	golga3	golgin subfamily A member 3 isoform X1	C:GO:0090498; P:GO:0007283	C:extrinsic component of Golgi membrane; P:spermatogenesis
JMU_LC_G_02432	auts2	Autism susceptibility 2	F:GO:0004672; F:GO:0005524; F:GO:0004674; F:GO:0016301; P:GO:0016310; P:GO:0006468; P:GO:0002244; P:GO:0050728; P:GO:0060689; C:GO:0005576; F:GO:0030246	F:protein kinase activity; F:ATP binding; F:protein serine/threonine kinase activity; F:kinase activity; P:phosphorylation; P:protein phosphorylation; P:hematopoietic progenitor cell differentiation; P:negative regulation of inflammatory response; P:cell differentiation involved in salivary gland development; C:extracellular region; F:carbohydrate binding
JMU_LC_G_02433	dgcr8	microprocessor complex subunit DGCR8	P:GO:0090502; C:GO:0015630; F:GO:0004525; F:GO:0042803; P:GO:0031053; C:GO:0005737; F:GO:0003725; P:GO:0072091; F:GO:0070878; C:GO:0005654; C:GO:0070877; F:GO:0020037	P:RNA phosphodiester bond hydrolysis, endonucleolytic; C:microtubule cytoskeleton; F:ribonuclease III activity; F:protein homodimerization activity; P:primary miRNA processing; C:cytoplasm; F:double-stranded RNA binding; P:regulation of stem cell proliferation; F:primary miRNA binding; C:nucleoplasm; C:microprocessor complex; F:heme binding
JMU_LC_G_02436	trmt2a	tRNA methyltransferase homolog A isoform X3
JMU_LC_G_02451	kat6a	histone acetyltransferase KAT6A isoform X1	F:GO:0003677; C:GO:0005634; F:GO:0004402; P:GO:0043966; F:GO:0003713; C:GO:0070776; P:GO:0048513; C:GO:0000786; P:GO:0006334	F:DNA binding; C:nucleus; F:histone acetyltransferase activity; P:histone H3 acetylation; F:transcription coactivator activity; C:MOZ/MORF histone acetyltransferase complex; P:animal organ development; C:nucleosome; P:nucleosome assembly
JMU_LC_G_11768	plec	plectin	F:GO:0004672; F:GO:0005524; F:GO:0004674; F:GO:0016301; P:GO:0016310; P:GO:0006468	F:protein kinase activity; F:ATP binding; F:protein serine/threonine kinase activity; F:kinase activity; P:phosphorylation; P:protein phosphorylation
JMU_LC_G_11777	similar to LOC101481807	plectin-like isoform X9	F:GO:0005515; C:GO:0005856; F:GO:0008092	F:protein binding; C:cytoskeleton; F:cytoskeletal protein binding
JMU_LC_G_11791	eif3e	eukaryotic translation initiation factor 3 subunit E-B-like	F:GO:0004672; F:GO:0005524; F:GO:0004674; F:GO:0016301; P:GO:0016310; P:GO:0006468; F:GO:0030246	F:protein kinase activity; F:ATP binding; F:protein serine/threonine kinase activity; F:kinase activity; P:phosphorylation; P:protein phosphorylation; F:carbohydrate binding
JMU_LC_G_11803	trhr1b	thyrotropin-releasing hormone receptor-like	F:GO:0004997; F:GO:0004930; P:GO:0007186; C:GO:0016021	F:thyrotropin-releasing hormone receptor activity; F:G-protein coupled receptor activity; P:G-protein coupled receptor signaling pathway; C:integral component of membrane
JMU_LC_G_11809	nudcd1	nudC domain-containing 1
JMU_LC_G_11814	similar to LOC100690291	thyrotropin-releasing hormone receptor-like	F:GO:0004997; P:GO:0007186; C:GO:0016021	F:thyrotropin-releasing hormone receptor activity; P:G-protein coupled receptor signaling pathway; C:integral component of membrane
JMU_LC_G_21509	similar to LOC101468963	probable ribonuclease ZC3H12C	F:GO:0046872	F:metal ion binding
JMU_LC_G_21510	il17d	interleukin 17D	C:GO:0005576; F:GO:0005125	C:extracellular region; F:cytokine activity
JMU_LC_G_21511	similar to LOC104930127	nascent polypeptide-associated complex subunit muscle-specific form-like	C:GO:0005882; C:GO:0045095	C:intermediate filament; C:keratin filament
JMU_LC_G_22657	similar to LOC100689755	retinitis pigmentosa 1-like 1	C:GO:0005856; F:GO:0003779	C:cytoskeleton; F:actin binding
JMU_LC_G_22658	tmem74	transmembrane protein 74-like	F:GO:0003688; F:GO:0003677; F:GO:0003700; P:GO:0045893; P:GO:0006260; P:GO:0006275; P:GO:0006355; C:GO:0042025; F:GO:0005515; P:GO:0039504; P:GO:0039644; P:GO:0030683; P:GO:0039588; P:GO:0006351; P:GO:0016032; F:GO:0042802	F:DNA replication origin binding; F:DNA binding; F:sequence-specific DNA binding transcription factor activity; P:positive regulation of transcription, DNA-templated; P:DNA replication; P:regulation of DNA replication; P:regulation of transcription, DNA-templated; C:host cell nucleus; F:protein binding; P:suppression by virus of host adaptive immune response; P:suppression by virus of host NF-kap…
JMU_LC_G_01404	npffr2	neuropeptide FF receptor 2	P:GO:0007218; P:GO:0043408; F:GO:0008188; P:GO:0045761; F:GO:0031628; C:GO:0016021; P:GO:2000479	P:neuropeptide signaling pathway; P:regulation of MAPK cascade; F:neuropeptide receptor activity; P:regulation of adenylate cyclase activity; F:opioid receptor binding; C:integral component of membrane; P:regulation of cAMP-dependent protein kinase activity
JMU_LC_G_01420	adamts3	A disintegrin and metallo ase with thrombospondin motifs 3
JMU_LC_G_02588	dmrt3	doublesex- and mab-3-related transcription factor 3
JMU_LC_G_02593	fbp2	fructose-1,6-bisphosphatase 2	P:GO:0005975; F:GO:0042132; P:GO:0016311	P:carbohydrate metabolic process; F:fructose 1,6-bisphosphate 1-phosphatase activity; P:dephosphorylation
JMU_LC_G_02604	kank1	KN motif and ankyrin repeat domain-containing 1
JMU_LC_G_02662	smarca2	probable global transcription activator SNF2L2	C:GO:0005634; F:GO:0016817; F:GO:0005488	C:nucleus; F:hydrolase activity, acting on acid anhydrides; F:binding
JMU_LC_G_09467	ctsl1a	Death-associated kinase 3	F:GO:0005524; F:GO:0004674; P:GO:0006468	F:ATP binding; F:protein serine/threonine kinase activity; P:protein phosphorylation
JMU_LC_G_09603	slc4a4	electrogenic sodium bicarbonate cotransporter 4-like
JMU_LC_G_10237	fbp1	fructose-1,6-bisphosphatase 1-like
JMU_LC_G_13632	dapk1	death-associated kinase 2 isoform X1	F:GO:0005524; F:GO:0004674; P:GO:0006468	F:ATP binding; F:protein serine/threonine kinase activity; P:protein phosphorylation
JMU_LC_G_18270	dmrt2	Doublesex- and mab-3-related transcription factor 2
		C:cellular component;
		F:molecular function
		P:Biological process
