## Supplemental Table 26 for "Proto-sex locus in large yellow croaker provides insights into early evolution of the sex chromosome"

### Sheet: sheet
ID	weight	Description	Symbols	GO IDs	GO Names
JMU_LC_G_04057	0.718331	Low-density lipoprotein receptor-related protein 3	LRP1	F:GO:0005515; P:GO:0006457; F:GO:0031072; F:GO:0051082; P:GO:2000312	F:protein binding; P:protein folding; F:heat shock protein binding; F:unfolded protein binding; P:regulation of kainate selective glutamate receptor activity
JMU_LC_G_02706	0.718183	ATP synthase subunit alpha, mitochondrial	ATP5F1A	C:GO:0005622; P:GO:0009058; F:GO:0016887; F:GO:0022857; C:GO:0032991; P:GO:0034641; F:GO:0043167; P:GO:0044281; F:GO:0005524; P:GO:0015986; C:GO:0045261; F:GO:0046933	C:intracellular; P:biosynthetic process; F:ATPase activity; F:transmembrane transporter activity; C:protein-containing complex; P:cellular nitrogen compound metabolic process; F:ion binding; P:small molecule metabolic process; F:ATP binding; P:ATP synthesis coupled proton transport; C:proton-transporting ATP synthase complex, catalytic core F(1); F:proton-transporting ATP synthase activity, rotat…
JMU_LC_G_15669	0.714324	uromodulin-like 1	UMODL1	F:GO:0003723; F:GO:0005515	F:RNA binding; F:protein binding
JMU_LC_G_17920	0.713426	tetratricopeptide repeat protein 39A	TTC39A
JMU_LC_G_11722	0.713281	probable 28S rRNA (cytosine-C(5))-methyltransferase	NOP2	F:GO:0003723; F:GO:0008168; F:GO:0016740; P:GO:0032259	F:RNA binding; F:methyltransferase activity; F:transferase activity; P:methylation
JMU_LC_G_02283	0.713137	tRNA (guanine(26)-N(2))-dimethyltransferase	TRMT1	F:GO:0003723; P:GO:0006399; F:GO:0008168; F:GO:0003723; F:GO:0004809; P:GO:0008033	F:RNA binding; P:tRNA metabolic process; F:methyltransferase activity; F:RNA binding; F:tRNA (guanine-N2-)-methyltransferase activity; P:tRNA processing
JMU_LC_G_01766	0.711636	polycomb group RING finger protein 1	PCGF1
JMU_LC_G_07232	0.711068	anaphase-promoting complex subunit 5	ANAPC5	C:GO:0005634; C:GO:0032991; F:GO:0005515; C:GO:0005680	C:nucleus; C:protein-containing complex; F:protein binding; C:anaphase-promoting complex
JMU_LC_G_06042	0.710807	U2 small nuclear ribonucleoprotein B	SNRPB2	F:GO:0003723; C:GO:0005654; C:GO:0005730; P:GO:0006397; C:GO:0032991; F:GO:0003676	F:RNA binding; C:nucleoplasm; C:nucleolus; P:mRNA processing; C:protein-containing complex; F:nucleic acid binding
JMU_LC_G_12576	0.710755	tetraspanin-5-like	TSPAN5	C:GO:0005886; P:GO:0007165; C:GO:0016021	C:plasma membrane; P:signal transduction; C:integral component of membrane
JMU_LC_G_20345	0.710745	fatty acyl-CoA reductase 1-like	FAR1	F:GO:0016491; F:GO:0080019	F:oxidoreductase activity; F:fatty-acyl-CoA reductase (alcohol-forming) activity
JMU_LC_G_01472	0.710588	ankyrin repeat domain-containing protein 10-like	ANKRD10	F:GO:0005515	F:protein binding
JMU_LC_G_21685	0.710329	zinc finger protein ZPR1	ZRP1	F:GO:0043167; F:GO:0008270	F:ion binding; F:zinc ion binding
JMU_LC_G_19699	0.710084	pantothenate kinase 3-like	PANK3	P:GO:0009058; F:GO:0016301; P:GO:0034641; F:GO:0043167; P:GO:0044281; P:GO:0051186; F:GO:0004594; F:GO:0005524; P:GO:0015937	P:biosynthetic process; F:kinase activity; P:cellular nitrogen compound metabolic process; F:ion binding; P:small molecule metabolic process; P:cofactor metabolic process; F:pantothenate kinase activity; F:ATP binding; P:coenzyme A biosynthetic process
JMU_LC_G_04734	0.709863	protein Jade-3	JADE3	F:GO:0043167; P:GO:0006629; F:GO:0008081	F:ion binding; P:lipid metabolic process; F:phosphoric diester hydrolase activity
JMU_LC_G_23096	0.709743	protein arginine methyltransferase NDUFAF7, mitochondrial	NDUFAF7	C:GO:0005739; F:GO:0008168	C:mitochondrion; F:methyltransferase activity
JMU_LC_G_21798	0.709737	tRNA (guanine-N(7)-)methyltransferase	TRMT82	F:GO:0003723; C:GO:0005634; P:GO:0006399; F:GO:0008168; P:GO:0006400; F:GO:0008176	F:RNA binding; C:nucleus; P:tRNA metabolic process; F:methyltransferase activity; P:tRNA modification; F:tRNA (guanine-N7-)-methyltransferase activity
JMU_LC_G_13483	0.709623	netrin-4-like	NTN4	C:GO:0005576; F:GO:0005515	C:extracellular region; F:protein binding
JMU_LC_G_03634	0.709525	ATP-dependent DNA helicase Q4	RECQL4	P:GO:0006399; F:GO:0016491; F:GO:0043167; F:GO:0003690; F:GO:0003824; P:GO:0006355; P:GO:0008033; F:GO:0017150; F:GO:0046872; F:GO:0050660; P:GO:0055114	P:tRNA metabolic process; F:oxidoreductase activity; F:ion binding; F:double-stranded DNA binding; F:catalytic activity; P:regulation of transcription, DNA-templated; P:tRNA processing; F:tRNA dihydrouridine synthase activity; F:metal ion binding; F:flavin adenine dinucleotide binding; P:oxidation-reduction process
JMU_LC_G_09534	0.709492	glutathione peroxidase 3	GPX3	F:GO:0004602; P:GO:0006979; P:GO:0055114	F:glutathione peroxidase activity; P:response to oxidative stress; P:oxidation-reduction process
JMU_LC_G_03332	0.709487	ATP-dependent RNA helicase DDX19B	DDX19B	F:GO:0004386; F:GO:0043167; F:GO:0003676; F:GO:0005524	F:helicase activity; F:ion binding; F:nucleic acid binding; F:ATP binding
JMU_LC_G_14546	0.70942	KDEL motif-containing protein 2	KDELC2	F:GO:0016491; P:GO:0055114	F:oxidoreductase activity; P:oxidation-reduction process
JMU_LC_G_20786	0.709102	FERM domain-containing protein 4A	FRMD4A	C:GO:0005856	C:cytoskeleton
JMU_LC_G_06747	0.708724	dual specificity testis-specific protein kinase 1	TESK1	P:GO:0006464; F:GO:0016301; F:GO:0043167; F:GO:0004672; F:GO:0004713; F:GO:0005515; F:GO:0005524; P:GO:0006468; F:GO:0046872	P:cellular protein modification process; F:kinase activity; F:ion binding; F:protein kinase activity; F:protein tyrosine kinase activity; F:protein binding; F:ATP binding; P:protein phosphorylation; F:metal ion binding
JMU_LC_G_15255	0.70835	ATP synthase subunit beta, mitochondrial, partial	ATP5F1B	C:GO:0005622; P:GO:0009058; F:GO:0016887; F:GO:0022857; C:GO:0032991; P:GO:0034641; F:GO:0043167; P:GO:0044281; F:GO:0005524; P:GO:0015986; C:GO:0045261; P:GO:0046034; F:GO:0046933; P:GO:1902600	C:intracellular; P:biosynthetic process; F:ATPase activity; F:transmembrane transporter activity; C:protein-containing complex; P:cellular nitrogen compound metabolic process; F:ion binding; P:small molecule metabolic process; F:ATP binding; P:ATP synthesis coupled proton transport; C:proton-transporting ATP synthase complex, catalytic core F(1); P:ATP metabolic process; F:proton-transporting ATP…
JMU_LC_G_10710	0.707756	ninjurin-1-like	NINJ1	F:GO:0003735; C:GO:0005622; C:GO:0005840; P:GO:0006412	F:structural constituent of ribosome; C:intracellular; C:ribosome; P:translation
JMU_LC_G_04210	0.707523	SPRY domain-containing SOCS box protein 4	SPSB4	C:GO:0005622; P:GO:0007165; F:GO:0005515	C:intracellular; P:signal transduction; F:protein binding
JMU_LC_G_00036	0.707131	potassium voltage-gated channel subfamily G member 3	KCNG3	F:GO:0004129; F:GO:0005216; F:GO:0005249; F:GO:0005515; P:GO:0006811; P:GO:0006813; C:GO:0008076; C:GO:0016020; P:GO:0051260; P:GO:0055085	F:cytochrome-c oxidase activity; F:ion channel activity; F:voltage-gated potassium channel activity; F:protein binding; P:ion transport; P:potassium ion transport; C:voltage-gated potassium channel complex; C:membrane; P:protein homooligomerization; P:transmembrane transport
JMU_LC_G_10049	0.707115	GDNF-inducible zin finger protein 1	GZF1	F:GO:0003676	F:nucleic acid binding
JMU_LC_G_17063	0.706708	adenosine deaminase CECR1-A-like	CECR1A	P:GO:0006950; P:GO:0009790; F:GO:0016887; F:GO:0022857; P:GO:0030154; C:GO:0032991; P:GO:0040007; P:GO:0015991; F:GO:0019239; C:GO:0033178; F:GO:0046961	P:response to stress; P:embryo development; F:ATPase activity; F:transmembrane transporter activity; P:cell differentiation; C:protein-containing complex; P:growth; P:ATP hydrolysis coupled proton transport; F:deaminase activity; C:proton-transporting two-sector ATPase complex, catalytic domain; F:proton-transporting ATPase activity, rotational mechanism
JMU_LC_G_09502	0.706192	endonuclease 8-like 1	NEIL1	F:GO:0003676; F:GO:0003684; F:GO:0003906; P:GO:0006284; P:GO:0006289; F:GO:0008270; F:GO:0016799;	F:nucleic acid binding; F:damaged DNA binding; F:DNA-(apurinic or apyrimidinic site) endonuclease activity; P:base-excision repair; P:nucleotide-excision repair; F:zinc ion binding; F:hydrolase activity, hydrolyzing N-glycosyl compounds;
JMU_LC_G_08898	0.705713	Gelsolin	GSN	F:GO:0003674; P:GO:0007010; P:GO:0065003; F:GO:0005509; P:GO:0045010; P:GO:0051014; F:GO:0051015; P:GO:0051016	F:molecular_function; P:cytoskeleton organization; P:protein-containing complex assembly; F:calcium ion binding; P:actin nucleation; P:actin filament severing; F:actin filament binding; P:barbed-end actin filament capping
JMU_LC_G_15825	0.705629	phosphate carrier protein, mitochondrial	SLC25A3	C:GO:0005575	C:cellular_component
JMU_LC_G_19451	0.705132	protein PBDC1	PBDC1
JMU_LC_G_12334	0.705116	zona pellucida sperm-binding protein 3-like	ZP3
JMU_LC_G_08489	0.704948	digestive cysteine proteinase 1-like	CYSP1L	F:GO:0008233; P:GO:0006508; F:GO:0008234	F:peptidase activity; P:proteolysis; F:cysteine-type peptidase activity
JMU_LC_G_04454	0.704718	bifunctional lysine-specific demethylase and histidyl-hydroxylase MINA	MINA	F:GO:0008168; P:GO:0032259	F:methyltransferase activity; P:methylation
JMU_LC_G_09311	0.704483	lipoamide acyltransferase component of branched-chain alpha-keto acid dehydrogenase complex, mitochondrial	dbt-1	P:GO:0006520; F:GO:0016746; P:GO:0008152;	P:cellular amino acid metabolic process; F:transferase activity, transferring acyl groups; P:metabolic process;
JMU_LC_G_08229	0.704388	U3 small nucleolar ribonucleoprotein IMP4	IMP4
JMU_LC_G_06741	0.703944	dual specificity testis-specific protein kinase 1	TESK1	P:GO:0006464; F:GO:0016301; F:GO:0043167; F:GO:0004672; F:GO:0004713; F:GO:0005515; F:GO:0005524; P:GO:0006468; F:GO:0046872	P:cellular protein modification process; F:kinase activity; F:ion binding; F:protein kinase activity; F:protein tyrosine kinase activity; F:protein binding; F:ATP binding; P:protein phosphorylation; F:metal ion binding
JMU_LC_G_08899	0.703893	serine/theonine-protein kinase Chk2-like	CHEK2	F:GO:0004672; F:GO:0005524; P:GO:0006468	F:protein kinase activity; F:ATP binding; P:protein phosphorylation
JMU_LC_G_18720	0.70389	mitochondrial ribosome-associated GTPase2	MTG2	F:GO:0043167; F:GO:0003713; F:GO:0005525	F:ion binding; F:transcription coactivator activity; F:GTP binding
JMU_LC_G_10240	0.703797	actin-related protein 3	ACTR3	C:GO:0005737; C:GO:0005856; P:GO:0007010; F:GO:0008092; C:GO:0032991; F:GO:0043167; P:GO:0065003; F:GO:0005524; C:GO:0005885; P:GO:0007015; P:GO:0034314	C:cytoplasm; C:cytoskeleton; P:cytoskeleton organization; F:cytoskeletal protein binding; C:protein-containing complex; F:ion binding; P:protein-containing complex assembly; F:ATP binding; C:Arp2/3 protein complex; P:actin filament organization; P:Arp2/3 complex-mediated actin nucleation
JMU_LC_G_20601	0.70358	Rhophilin-1	RHPN1	F:GO:0005515; P:GO:0007165	F:protein binding; P:signal transduction
JMU_LC_G_10465	0.70357	cyclin-depedent kinase 7	CDK7	C:GO:0005654; P:GO:0006464; F:GO:0016301; C:GO:0032991; F:GO:0043167; F:GO:0004672; F:GO:0005524; C:GO:0005675; P:GO:0006468; F:GO:0008353; C:GO:0070985	C:nucleoplasm; P:cellular protein modification process; F:kinase activity; C:protein-containing complex; F:ion binding; F:protein kinase activity; F:ATP binding; C:transcription factor TFIIH holo complex; P:protein phosphorylation; F:RNA polymerase II CTD heptapeptide repeat kinase activity; C:transcription factor TFIIK complex
JMU_LC_G_06246	0.70347	unknown	unknown	C:GO:0005794; P:GO:0006464; P:GO:0009058; F:GO:0016757; P:GO:0042592; P:GO:0006486; F:GO:0008378; C:GO:0016020; P:GO:0055070	C:Golgi apparatus; P:cellular protein modification process; P:biosynthetic process; F:transferase activity, transferring glycosyl groups; P:homeostatic process; P:protein glycosylation; F:galactosyltransferase activity; C:membrane; P:copper ion homeostasis
JMU_LC_G_05096	0.703464	Heparan sulfate 2-O-sulfotransferase 1	HS2ST1	F:GO:0003674; P:GO:0008150; F:GO:0008146; C:GO:0016021	F:molecular_function; P:biological_process; F:sulfotransferase activity; C:integral component of membrane
JMU_LC_G_09130	0.703363	maternal B9.10 protein-like	maternal B9.10 protein	P:GO:0008283; F:GO:0003676; P:GO:0008285	P:cell proliferation; F:nucleic acid binding; P:negative regulation of cell proliferation
JMU_LC_G_02104	0.7032	general transcription factor 3C polypeptide 4	GTF3C4
JMU_LC_G_08329	0.703147	tRNA (guanine(37)-N1)-methyltransferase-like	C53A5.17
JMU_LC_G_20863	0.702816	tetratricopeptide repeat protein 39B-like	TTC39B	F:GO:0005515	F:protein binding
JMU_LC_G_04551	0.70258	methyltransferase-like protein 25	METTL25
JMU_LC_G_02832	0.702401	cAMP-dependent protein kinase type I-alpha regulatory subunit	PRKAR1A	C:GO:0005622; P:GO:0006464; F:GO:0016301; F:GO:0030234; C:GO:0032991; F:GO:0043167;	C:intracellular; P:cellular protein modification process; F:kinase activity; F:enzyme regulator activity; C:protein-containing complex; F:ion binding;
JMU_LC_G_19766	0.701819	zinc finger protein 530	ZNF530	F:GO:0003676	F:nucleic acid binding
JMU_LC_G_17537	0.701652	FAM83F-like	FAM83F
JMU_LC_G_19214	0.701579	putative transcription factor Ovo-like 1	OVO1	F:GO:0003676	F:nucleic acid binding
JMU_LC_G_17656	0.700865	glucosamine-6-phosphate isomerase 2-like	GNPDA2	C:GO:0005737; P:GO:0005975; F:GO:0016853; F:GO:0004342; P:GO:0006044	C:cytoplasm; P:carbohydrate metabolic process; F:isomerase activity; F:glucosamine-6-phosphate deaminase activity; P:N-acetylglucosamine metabolic process
JMU_LC_G_20783	0.700852	Pyruvate dehydrogenase [acetyl-transferring]]-phosphatase 2, mitochondrial	PDP2	P:GO:0006464; F:GO:0016791; F:GO:0043167; F:GO:0003824; F:GO:0005509; C:GO:0005886; P:GO:0007155; P:GO:0007156; C:GO:0016020; F:GO:0043169	P:cellular protein modification process; F:phosphatase activity; F:ion binding; F:catalytic activity; F:calcium ion binding; C:plasma membrane; P:cell adhesion; P:homophilic cell adhesion via plasma membrane adhesion molecules; C:membrane; F:cation binding
JMU_LC_G_06745	0.700745	nucleolar protein 6	NOL6	F:GO:0003723; C:GO:0005730	F:RNA binding; C:nucleolus
JMU_LC_G_09785	0.700714	AP-5 complex subunit beta-1	AP5B1	C:GO:0005622; P:GO:0016197	C:intracellular; P:endosomal transport
JMU_LC_G_08552	0.700679	probable histone deacetylase 1-B	hbac1-b	C:GO:0005634; P:GO:0006464; P:GO:0009058; F:GO:0016810; P:GO:0034641; F:GO:0043167; P:GO:0051276; F:GO:0004407; P:GO:0016575	C:nucleus; P:cellular protein modification process; P:biosynthetic process; F:hydrolase activity, acting on carbon-nitrogen (but not peptide) bonds; P:cellular nitrogen compound metabolic process; F:ion binding; P:chromosome organization; F:histone deacetylase activity; P:histone deacetylation
JMU_LC_G_18644	0.700477	zinc finger protein 512B	ZNF512B	F:GO:0003676	F:nucleic acid binding
JMU_LC_G_02356	0.70044	nuclear valosin-containing protein-like	NVL	F:GO:0005524	F:ATP binding
JMU_LC_G_08855	0.700213	E3 ubiquitin-protein ligase makorin-2	MKRN2	F:GO:0016874; F:GO:0046872	F:ligase activity; F:metal ion binding
JMU_LC_G_21189	0.700176	serum amyloid P-component-like	SAP	C:GO:0005576; F:GO:0043167	C:extracellular region; F:ion binding
JMU_LC_G_11004	0.700048	SH2 domain-containing adapter protein E-like	SHE
