## Supplemental Table 27 for "Proto-sex locus in large yellow croaker provides insights into early evolution of the sex chromosome"

### Sheet: GO-pseudomale-UEGs
Category: BP (Biological Process) , CC (Cellular Component) , MF (Molecular Function)
GO term name: GO term description
ratio_in_study: ratio of UEGs in one GO term to all UEGs in pseudo-males
ratio_in_population: ratio of genes in one GO term to all croaker genes
p_holm: corrected p-value of comparison between the ratio in study and the ratio in population
# GO	Category	GO term name	ratio_in_study	ratio_in_population	p_holm
GO:0065007	BP	biological regulation	846/3614	4696/23272	0.00177783
GO:0006355	BP	regulation of transcription, DNA-templated	264/3614	1266/23272	0.0018297
GO:1903506	BP	regulation of nucleic acid-templated transcription	264/3614	1266/23272	0.0018297
GO:2001141	BP	regulation of RNA biosynthetic process	264/3614	1267/23272	0.00185664
GO:0051252	BP	regulation of RNA metabolic process	266/3614	1281/23272	0.00215956
GO:0050789	BP	regulation of biological process	803/3614	4442/23272	0.00233734
GO:0010468	BP	regulation of gene expression	276/3614	1352/23272	0.00631577
GO:0010556	BP	regulation of macromolecule biosynthetic process	271/3614	1329/23272	0.00934124
GO:2000112	BP	regulation of cellular macromolecule biosynthetic process	269/3614	1324/23272	0.0132891
GO:0019222	BP	regulation of metabolic process	307/3614	1544/23272	0.0163437
GO:0019219	BP	regulation of nucleobase-containing compound metabolic process	267/3614	1322/23272	0.0233923
GO:0031323	BP	regulation of cellular metabolic process	299/3614	1504/23272	0.0251684
GO:0009889	BP	regulation of biosynthetic process	272/3614	1353/23272	0.0297677
GO:0060255	BP	regulation of macromolecule metabolic process	296/3614	1492/23272	0.033095
GO:0031326	BP	regulation of cellular biosynthetic process	270/3614	1350/23272	0.0428691
GO:0005488	MF	binding	2059/3614	12101/23272	6.7734e-06
GO:0005515	MF	protein binding	1188/3614	6664/23272	1.57787e-05
GO:0003700	MF	transcription factor activity, sequence-specific DNA binding	182/3614	797/23272	0.00028264
GO:0001071	MF	nucleic acid binding transcription factor activity	182/3614	797/23272	0.00028264

### Sheet: KEGG-pseudomale-UEGs
gene number in this pathway in the study: the number of pseudo-male UEGs in one KEGG pathway
all genes in the study: all pseudo-male UEGs
gene number in this pathway in population: the number of croaker genes in one KEGG pathway
all genes in the population: all croaker genes
Corrected p value: corrected p-value of comparison between the study and the population
KEGG pathway accession	gene number in this pathway in the study	all genes in the study	gene number in this pathway in population	all genes in the population	KEGG pathway description	Corrected P value
ko04512	86	3622	364	23272	ECM-receptor interaction	1.44821e-05
ko04010	183	3644	906	23272	MAPK signaling pathway	3.4985e-05
ko04910	113	3635	527	23272	Insulin signaling pathway	7.43903e-05
ko04810	153	3650	773	23272	Regulation of actin cytoskeleton	0.000303829
ko04510	187	3662	981	23272	Focal adhesion	0.000571988
ko04360	125	3652	642	23272	Axon guidance	0.0014039
ko04621	54	3634	247	23272	NOD-like receptor signaling pathway	0.00213081
ko04973	39	3626	169	23272	Carbohydrate digestion and absorption	0.00281325
ko04340	39	3628	173	23272	Hedgehog signaling pathway	0.00405266
ko04514	99	3658	515	23272	Cell adhesion molecules (CAMs)	0.00447331
ko04912	74	3647	372	23272	GnRH signaling pathway	0.00480033
ko05146	96	3665	505	23272	Amoebiasis	0.00640814
ko04270	101	3671	546	23272	Vascular smooth muscle contraction	0.00997943
ko04670	110	3674	601	23272	Leukocyte transendothelial migration	0.0104059
ko04970	73	3661	382	23272	Salivary secretion	0.0107218
ko04930	42	3638	203	23272	Type II diabetes mellitus	0.0110473
ko04640	53	3648	267	23272	Hematopoietic cell lineage	0.0115999
ko04976	66	3656	343	23272	Bile secretion	0.0116658
ko04150	40	3637	193	23272	mTOR signaling pathway	0.0120689
ko05100	72	3667	380	23272	Bacterial invasion of epithelial cells	0.0128755
ko04370	61	3655	316	23272	VEGF signaling pathway	0.0130233
ko04070	48	3649	242	23272	Phosphatidylinositol signaling system	0.0144655
ko05416	61	3659	319	23272	Viral myocarditis	0.0150167
ko04144	148	3689	850	23272	Endocytosis	0.0167791
ko04020	137	3691	787	23272	Calcium signaling pathway	0.0187119
ko04660	74	3673	403	23272	T cell receptor signaling pathway	0.0193319
ko04720	66	3677	362	23272	Long-term potentiation	0.024924
ko04971	73	3681	405	23272	Gastric acid secretion	0.0251162
ko04742	28	3640	136	23272	Taste transduction	0.0261297
ko00120	16	3623	68	23272	Primary bile acid biosynthesis	0.0263092
ko04960	34	3651	173	23272	Aldosterone-regulated sodium reabsorption	0.0288951
ko04978	28	3642	138	23272	Mineral absorption	0.0294643
ko04520	82	3690	471	23272	Adherens junction	0.0320366
ko04964	18	3633	82	23272	Proximal tubule bicarbonate reclamation	0.0339172
ko04310	93	3698	544	23272	Wnt signaling pathway	0.0341588
ko04350	49	3675	268	23272	TGF-beta signaling pathway	0.0344757
ko04060	61	3684	343	23272	Cytokine-cytokine receptor interaction	0.0349755
ko05140	45	3672	245	23272	Leishmaniasis	0.0363069
ko00590	23	3641	113	23272	Arachidonic acid metabolism	0.0383792
ko04974	70	3694	405	23272	Protein digestion and absorption	0.0391497
ko01040	12	3620	50	23272	Biosynthesis of unsaturated fatty acids	0.0394363
ko04540	76	3700	449	23272	Gap junction	0.0424157
ko05145	74	3699	436	23272	Toxoplasmosis	0.0424738
ko04111	33	3670	176	23272	Cell cycle - yeast	0.0438501
ko04012	60	3693	347	23272	ErbB signaling pathway	0.0439229
ko04062	95	3720	590	23272	Chemokine signaling pathway	0.0450874
ko04260	37	3678	203	23272	Cardiac muscle contraction	0.047101
ko04722	85	3716	527	23272	Neurotrophin signaling pathway	0.0475012
ko00562	29	3668	154	23272	Inositol phosphate metabolism	0.0487357
ko04380	76	3710	464	23272	Osteoclast differentiation	0.0488375

### Sheet: GO-female UEGs
Category: BP (Biological Process) , CC (Cellular Component) , MF (Molecular Function)
GO term name: GO term description
ratio_in_study: ratio of UEGs in one GO term to all UEGs in females
ratio_in_population: ratio of genes in one GO term to all croaker genes
p_holm: corrected p-value of comparison between the ratio in study and the ratio in population
# GO	Category	GO term name	ratio_in_study	ratio_in_population	p_holm
GO:0006754	BP	ATP biosynthetic process	18/2702	26/23272	6.52175e-08
GO:0009142	BP	nucleoside triphosphate biosynthetic process	24/2702	44/23272	3.72889e-07
GO:0043043	BP	peptide biosynthetic process	78/2702	180/23272	5.86011e-07
GO:0043604	BP	amide biosynthetic process	82/2702	201/23272	7.0351e-07
GO:0006518	BP	peptide metabolic process	81/2702	196/23272	8.372e-07
GO:0009201	BP	ribonucleoside triphosphate biosynthetic process	23/2702	42/23272	9.30774e-07
GO:1901566	BP	organonitrogen compound biosynthetic process	141/2702	438/23272	9.40972e-07
GO:0006412	BP	translation	77/2702	172/23272	1.00197e-06
GO:0043603	BP	cellular amide metabolic process	89/2702	246/23272	1.05319e-06
GO:0015985	BP	energy coupled proton transport, down electrochemical gradient	14/2702	18/23272	1.14335e-06
GO:0015986	BP	ATP synthesis coupled proton transport	14/2702	18/23272	1.14335e-06
GO:0009124	BP	nucleoside monophosphate biosynthetic process	26/2702	58/23272	1.70984e-06
GO:0044281	BP	small molecule metabolic process	140/2702	684/23272	2.1593e-06
GO:0044271	BP	cellular nitrogen compound biosynthetic process	196/2702	919/23272	2.23857e-06
GO:0009059	BP	macromolecule biosynthetic process	170/2702	889/23272	2.38045e-06
GO:1901576	BP	organic substance biosynthetic process	268/2702	1316/23272	2.55586e-06
GO:0044249	BP	cellular biosynthetic process	266/2702	1297/23272	2.61944e-06
GO:0046483	BP	heterocycle metabolic process	266/2702	1460/23272	2.64204e-06
GO:0006139	BP	nucleobase-containing compound metabolic process	249/2702	1377/23272	2.67915e-06
GO:0006725	BP	cellular aromatic compound metabolic process	263/2702	1462/23272	2.76289e-06
GO:0034641	BP	cellular nitrogen compound metabolic process	335/2702	1638/23272	2.79229e-06
GO:0034645	BP	cellular macromolecule biosynthetic process	164/2702	852/23272	2.87322e-06
GO:1901360	BP	organic cyclic compound metabolic process	276/2702	1511/23272	2.93775e-06
GO:0009058	BP	biosynthetic process	285/2702	1389/23272	3.07431e-06
GO:0072522	BP	purine-containing compound biosynthetic process	33/2702	89/23272	3.16906e-06
GO:0006807	BP	nitrogen compound metabolic process	585/2702	3847/23272	4.00807e-06
GO:0071704	BP	organic substance metabolic process	669/2702	4401/23272	4.17426e-06
GO:0044237	BP	cellular metabolic process	592/2702	3773/23272	4.2025e-06
GO:0044238	BP	primary metabolic process	634/2702	4230/23272	4.46472e-06
GO:0008152	BP	metabolic process	815/2702	5232/23272	4.68679e-06
GO:0009156	BP	ribonucleoside monophosphate biosynthetic process	25/2702	57/23272	6.66976e-06
GO:0044710	BP	single-organism metabolic process	275/2702	1669/23272	8.55512e-06
GO:0044711	BP	single-organism biosynthetic process	106/2702	507/23272	1.17706e-05
GO:1902600	BP	hydrogen ion transmembrane transport	19/2702	36/23272	1.44973e-05
GO:0009260	BP	ribonucleotide biosynthetic process	32/2702	90/23272	1.96522e-05
GO:0046390	BP	ribose phosphate biosynthetic process	32/2702	90/23272	1.96522e-05
GO:0009145	BP	purine nucleoside triphosphate biosynthetic process	19/2702	37/23272	2.65309e-05
GO:0009206	BP	purine ribonucleoside triphosphate biosynthetic process	19/2702	37/23272	2.65309e-05
GO:0034470	BP	ncRNA processing	30/2702	82/23272	2.81326e-05
GO:0015992	BP	proton transport	20/2702	41/23272	3.27601e-05
GO:0006818	BP	hydrogen transport	20/2702	41/23272	3.27601e-05
GO:0034622	BP	cellular macromolecular complex assembly	42/2702	141/23272	3.536e-05
GO:0006164	BP	purine nucleotide biosynthetic process	30/2702	84/23272	5.41753e-05
GO:0090407	BP	organophosphate biosynthetic process	52/2702	196/23272	5.52145e-05
GO:0009168	BP	purine ribonucleoside monophosphate biosynthetic process	22/2702	51/23272	9.86239e-05
GO:0009127	BP	purine nucleoside monophosphate biosynthetic process	22/2702	51/23272	9.86239e-05
GO:0006396	BP	RNA processing	54/2702	210/23272	9.87765e-05
GO:0043170	BP	macromolecule metabolic process	493/2702	3379/23272	0.000104753
GO:0044260	BP	cellular macromolecule metabolic process	419/2702	2810/23272	0.000132879
GO:0008033	BP	tRNA processing	21/2702	48/23272	0.000155099
GO:0009152	BP	purine ribonucleotide biosynthetic process	29/2702	83/23272	0.000169096
GO:0009141	BP	nucleoside triphosphate metabolic process	32/2702	98/23272	0.000209866
GO:0055086	BP	nucleobase-containing small molecule metabolic process	62/2702	265/23272	0.000454263
GO:1901293	BP	nucleoside phosphate biosynthetic process	40/2702	141/23272	0.000558298
GO:0072521	BP	purine-containing compound metabolic process	42/2702	154/23272	0.00062328
GO:0009165	BP	nucleotide biosynthetic process	39/2702	137/23272	0.00079919
GO:1901564	BP	organonitrogen compound metabolic process	413/2702	2814/23272	0.00113368
GO:0090304	BP	nucleic acid metabolic process	182/2702	1084/23272	0.00175098
GO:0009108	BP	coenzyme biosynthetic process	24/2702	68/23272	0.00216844
GO:1901137	BP	carbohydrate derivative biosynthetic process	52/2702	217/23272	0.0022884
GO:0009199	BP	ribonucleoside triphosphate metabolic process	29/2702	93/23272	0.00279315
GO:0034660	BP	ncRNA metabolic process	38/2702	141/23272	0.00349805
GO:0009123	BP	nucleoside monophosphate metabolic process	31/2702	105/23272	0.00434337
GO:1901135	BP	carbohydrate derivative metabolic process	76/2702	368/23272	0.00461562
GO:0019637	BP	organophosphate metabolic process	74/2702	359/23272	0.005525
GO:0009117	BP	nucleotide metabolic process	53/2702	230/23272	0.00591662
GO:0006753	BP	nucleoside phosphate metabolic process	54/2702	235/23272	0.00682847
GO:1901362	BP	organic cyclic compound biosynthetic process	135/2702	773/23272	0.00794556
GO:0006334	BP	nucleosome assembly	15/2702	33/23272	0.008939
GO:0009259	BP	ribonucleotide metabolic process	38/2702	145/23272	0.00941956
GO:0009161	BP	ribonucleoside monophosphate metabolic process	30/2702	104/23272	0.0112468
GO:0006163	BP	purine nucleotide metabolic process	37/2702	141/23272	0.0131966
GO:0019693	BP	ribose phosphate metabolic process	41/2702	165/23272	0.0145849
GO:0006399	BP	tRNA metabolic process	28/2702	95/23272	0.0155356
GO:0051188	BP	cofactor biosynthetic process	28/2702	96/23272	0.0195134
GO:0034728	BP	nucleosome organization	15/2702	35/23272	0.0222747
GO:0009451	BP	RNA modification	18/2702	48/23272	0.0238859
GO:0016070	BP	RNA metabolic process	136/2702	798/23272	0.0272171
GO:0046034	BP	ATP metabolic process	23/2702	73/23272	0.0357309
GO:0009150	BP	purine ribonucleotide metabolic process	35/2702	138/23272	0.0467177
GO:0005840	CC	ribosome	65/2702	114/23272	3.41123e-07
GO:0030529	CC	intracellular ribonucleoprotein complex	82/2702	205/23272	5.16353e-07
GO:1990904	CC	ribonucleoprotein complex	82/2702	205/23272	5.16353e-07
GO:0043228	CC	non-membrane-bounded organelle	137/2702	522/23272	1.40813e-06
GO:0043232	CC	intracellular non-membrane-bounded organelle	137/2702	522/23272	1.40813e-06
GO:0044444	CC	cytoplasmic part	233/2702	1167/23272	2.69027e-06
GO:0032991	CC	macromolecular complex	264/2702	1563/23272	3.26511e-06
GO:0043229	CC	intracellular organelle	412/2702	2676/23272	6.15819e-06
GO:0043226	CC	organelle	413/2702	2698/23272	8.64157e-06
GO:0044424	CC	intracellular part	592/2702	4136/23272	4.48746e-05
GO:0044391	CC	ribosomal subunit	15/2702	28/23272	0.000571932
GO:0000786	CC	nucleosome	14/2702	28/23272	0.00475518
GO:0044429	CC	mitochondrial part	39/2702	147/23272	0.00550636
GO:0032993	CC	protein-DNA complex	14/2702	29/23272	0.00820227
GO:0044422	CC	organelle part	205/2702	1290/23272	0.0183536
GO:0044446	CC	intracellular organelle part	201/2702	1264/23272	0.0228742
GO:0044815	CC	DNA packaging complex	14/2702	32/23272	0.0354339
GO:0003735	MF	structural constituent of ribosome	60/2702	106/23272	4.97949e-07
GO:0005198	MF	structural molecule activity	83/2702	332/23272	1.53746e-06
GO:0003824	MF	catalytic activity	821/2702	5812/23272	4.91786e-06
GO:0003723	MF	RNA binding	85/2702	380/23272	1.56561e-05
GO:0016741	MF	transferase activity, transferring one-carbon groups	50/2702	189/23272	0.000119136
GO:0015078	MF	hydrogen ion transmembrane transporter activity	27/2702	73/23272	0.000127453
GO:0016491	MF	oxidoreductase activity	133/2702	716/23272	0.00029443
GO:0044769	MF	ATPase activity, coupled to transmembrane movement of ions, rotational mechanism	11/2702	15/23272	0.000329289
GO:0008135	MF	translation factor activity, RNA binding	23/2702	62/23272	0.00134714
GO:0008168	MF	methyltransferase activity	46/2702	179/23272	0.00152625
GO:0019843	MF	rRNA binding	9/2702	13/23272	0.0129183
GO:0046933	MF	proton-transporting ATP synthase activity, rotational mechanism	8/2702	11/23272	0.0287967

### Sheet: KEGG-female-UEGs
gene number in this pathway in the study: the number of female UEGs in one KEGG pathway
all genes in the study: all female UEGs
gene number in this pathway in population: the number of croaker genes in one KEGG pathway
all genes in the population: all croaker genes
Corrected p value: corrected p-value of comparison between the study and the population
KEGG pathway accession	gene number in this pathway in the study	all genes in the study	gene number in this pathway in population	all genes in the population	KEGG pathway description	corrected P value
ko03010	65	2702	109	23272	Ribosome	0
ko00190	72	2702	162	23272	Oxidative phosphorylation	0
ko03013	70	2702	294	23272	RNA transport	1.73101e-09
ko00650	33	2702	113	23272	Butanoate metabolism	2.36344e-07
ko05322	57	2702	260	23272	Systemic lupus erythematosus	8.24999e-07
ko00280	26	2702	93	23272	Valine, leucine and isoleucine degradation	9.36415e-06
ko00072	12	2702	26	23272	Synthesis and degradation of ketone bodies	1.01443e-05
ko03008	35	2702	147	23272	Ribosome biogenesis in eukaryotes	1.4706e-05
ko04146	42	2702	208	23272	Peroxisome	0.000120312
ko04142	60	2702	331	23272	Lysosome	0.000132203
ko00030	15	2702	50	23272	Pentose phosphate pathway	0.000277037
ko00071	23	2702	96	23272	Fatty acid metabolism	0.000317156
ko04110	56	2702	328	23272	Cell cycle	0.000793397
ko05130	45	2702	252	23272	Pathogenic Escherichia coli infection	0.000938864
ko03040	56	2702	338	23272	Spliceosome	0.00146427
ko00785	3	2702	3	23272	Lipoic acid metabolism	0.00156361
ko04122	7	2702	17	23272	Sulfur relay system	0.00160344
ko00620	22	2702	102	23272	Pyruvate metabolism	0.00161603
ko00625	15	2702	59	23272	Chloroalkane and chloroalkene degradation	0.00162326
ko00600	23	2702	109	23272	Sphingolipid metabolism	0.00172475
ko05110	38	2702	211	23272	Vibrio cholerae infection	0.00174115
ko00630	12	2702	45	23272	Glyoxylate and dicarboxylate metabolism	0.00291701
ko00020	16	2702	69	23272	Citrate cycle (TCA cycle)	0.00297852
ko00531	13	2702	53	23272	Glycosaminoglycan degradation	0.00417632
ko00062	7	2702	20	23272	Fatty acid elongation in mitochondria	0.00441677
ko00640	18	2702	85	23272	Propanoate metabolism	0.00449788
ko00380	21	2702	105	23272	Tryptophan metabolism	0.00456349
ko00670	11	2702	42	23272	One carbon pool by folate	0.00479391
ko04966	14	2702	61	23272	Collecting duct acid secretion	0.0054685
ko00240	36	2702	214	23272	Pyrimidine metabolism	0.00567466
ko00930	6	2702	18	23272	Caprolactam degradation	0.010319
ko00040	13	2702	60	23272	Pentose and glucuronate interconversions	0.010834
ko00710	10	2702	41	23272	Carbon fixation in photosynthetic organisms	0.0108349
ko00750	5	2702	14	23272	Vitamin B6 metabolism	0.0138886
ko00010	23	2702	133	23272	Glycolysis / Gluconeogenesis	0.0141637
ko00830	26	2702	156	23272	Retinol metabolism	0.0148458
ko03440	13	2702	63	23272	Homologous recombination	0.0151712
ko00140	22	2702	128	23272	Steroid hormone biosynthesis	0.0165325
ko03020	14	2702	71	23272	RNA polymerase	0.017073
ko04113	25	2702	151	23272	Meiosis - yeast	0.0171662
ko03450	7	2702	26	23272	Non-homologous end-joining	0.0178955
ko03022	18	2702	100	23272	Basal transcription factors	0.0180496
ko03018	29	2702	183	23272	RNA degradation	0.0186141
ko00310	21	2702	124	23272	Lysine degradation	0.0205371
ko00362	6	2702	21	23272	Benzoate degradation	0.0208411
ko00970	13	2702	67	23272	Aminoacyl-tRNA biosynthesis	0.0224677
ko00520	18	2702	105	23272	Amino sugar and nucleotide sugar metabolism	0.0254865
ko00480	15	2702	83	23272	Glutathione metabolism	0.025804
ko03420	17	2702	98	23272	Nucleotide excision repair	0.0262685
ko00051	20	2702	123	23272	Fructose and mannose metabolism	0.03002
ko00510	18	2702	109	23272	N-Glycan biosynthesis	0.032417
ko04145	68	2702	530	23272	Phagosome	0.0357682
ko04111	26	2702	176	23272	Cell cycle - yeast	0.0379639
ko00561	23	2702	152	23272	Glycerolipid metabolism	0.0384511
ko04964	14	2702	82	23272	Proximal tubule bicarbonate reclamation	0.040232
ko00860	11	2702	60	23272	Porphyrin and chlorophyll metabolism	0.041809
ko04612	21	2702	138	23272	Antigen processing and presentation	0.0419726
ko00624	5	2702	19	23272	Polycyclic aromatic hydrocarbon degradation	0.0435545
ko00903	7	2702	32	23272	Limonene and pinene degradation	0.0437137
ko00230	51	2702	399	23272	Purine metabolism	0.0462946
ko04115	29	2702	208	23272	p53 signaling pathway	0.0472621
ko05120	43	2702	331	23272	Epithelial cell signaling in Helicobacter pylori infection	0.0485197
ko03015	27	2702	193	23272	mRNA surveillance pathway	0.0498962
