## Supplemental Table 28 for "Proto-sex locus in large yellow croaker provides insights into early evolution of the sex chromosome"

### Sheet: GO-genetic-male-UEG
Category: BP (Biological Process) , CC (Cellular Component) , MF (Molecular Function)
GO term name: GO term description
ratio_in_study: ratio of UEGs in one GO term to all UEGs in males
ratio_in_population: ratio of genes in one GO term to all croaker genes
p_holm: corrected p-value of comparison between the ratio in study and the ratio in population
# GO	Category	GO term name	ratio_in_study	ratio_in_population	p_holm
GO:0016459	CC	myosin complex	34/3241	93/23272	0.000300832
GO:0008092	MF	cytoskeletal protein binding	98/3241	367/23272	1.70868e-06
GO:0003774	MF	motor activity	60/3241	190/23272	3.87355e-06
GO:0005488	MF	binding	1890/3241	12101/23272	6.06825e-06
GO:0005515	MF	protein binding	1105/3241	6664/23272	6.15239e-06
GO:0043167	MF	ion binding	886/3241	5502/23272	0.00120491
GO:0097159	MF	organic cyclic compound binding	791/3241	4906/23272	0.00638747
GO:1901363	MF	heterocyclic compound binding	789/3241	4895/23272	0.00703759
GO:1901265	MF	nucleoside phosphate binding	457/3241	2685/23272	0.0115777
GO:0000166	MF	nucleotide binding	457/3241	2685/23272	0.0115777
GO:0035639	MF	purine ribonucleoside triphosphate binding	376/3241	2166/23272	0.0195521
GO:0032553	MF	ribonucleotide binding	379/3241	2194/23272	0.0263803
GO:0032555	MF	purine ribonucleotide binding	377/3241	2180/23272	0.028644
GO:0043168	MF	anion binding	434/3241	2555/23272	0.0303514
GO:0008017	MF	microtubule binding	35/3241	116/23272	0.0395686
GO:0017076	MF	purine nucleotide binding	379/3241	2203/23272	0.0433627
GO:0003779	MF	actin binding	55/3241	215/23272	0.0453623

### Sheet: KEGG-genetic-male-UEGs
gene number in this pathway in the study: the number of male UEGs in one KEGG pathway
all genes in the study: all male UEGs
gene number in this pathway in population: the number of croaker genes in one KEGG pathway
all genes in the population: all croaker genes
Corrected p value: corrected p-value of comparison between the study and the population
KEGG pathway accession	gene number in this pathway in the study	all genes in the study	gene number in this pathway in population	all genes in the population	KEGG pathway description	Corrected P value
ko04910	102	3241	527	23272	Insulin signaling pathway	0.00010652
ko04621	54	3241	247	23272	NOD-like receptor signaling pathway	0.000196064
ko04530	110	3241	595	23272	Tight junction	0.000321038
ko04150	43	3241	193	23272	mTOR signaling pathway	0.000496276
ko04810	132	3241	773	23272	Regulation of actin cytoskeleton	0.00170403
ko05100	71	3241	380	23272	Bacterial invasion of epithelial cells	0.00184985
ko04144	142	3241	850	23272	Endocytosis	0.00250785
ko04111	37	3241	176	23272	Cell cycle - yeast	0.00271582
ko04670	104	3241	601	23272	Leukocyte transendothelial migration	0.00275354
ko04710	23	3241	97	23272	Circadian rhythm - mammal	0.00342165
ko04012	64	3241	347	23272	ErbB signaling pathway	0.00349521
ko04010	148	3241	906	23272	MAPK signaling pathway	0.00412487
ko04350	51	3241	268	23272	TGF-beta signaling pathway	0.00422395
ko04520	82	3241	471	23272	Adherens junction	0.00498992
ko04510	158	3241	981	23272	Focal adhesion	0.00504624
ko04340	35	3241	173	23272	Hedgehog signaling pathway	0.00565654
ko05410	67	3241	378	23272	Hypertrophic cardiomyopathy (HCM)	0.00625177
ko04630	47	3241	253	23272	Jak-STAT signaling pathway	0.00774099
ko04660	70	3241	403	23272	T cell receptor signaling pathway	0.00787478
ko00564	38	3241	197	23272	Glycerophospholipid metabolism	0.00824974
ko04711	12	3241	45	23272	Circadian rhythm - fly	0.010809
ko04330	34	3241	177	23272	Notch signaling pathway	0.0114982
ko04666	69	3241	416	23272	Fc gamma R-mediated phagocytosis	0.0161405
ko03015	35	3241	193	23272	mRNA surveillance pathway	0.0197049
ko04320	28	3241	148	23272	Dorso-ventral axis formation	0.0203023
ko04912	60	3241	372	23272	GnRH signaling pathway	0.0271987
ko04380	73	3241	464	23272	Osteoclast differentiation	0.0275613
ko04070	41	3241	242	23272	Phosphatidylinositol signaling system	0.0285425
ko00770	10	3241	41	23272	Pantothenate and CoA biosynthesis	0.0293916
ko04512	58	3241	364	23272	ECM-receptor interaction	0.0316302
ko05130	42	3241	252	23272	Pathogenic Escherichia coli infection	0.0317234
ko04310	83	3241	544	23272	Wnt signaling pathway	0.0322236
ko04662	56	3241	353	23272	B cell receptor signaling pathway	0.0340686
ko04960	30	3241	173	23272	Aldosterone-regulated sodium reabsorption	0.0361886
ko04360	95	3241	642	23272	Axon guidance	0.0366108
ko04062	88	3241	590	23272	Chemokine signaling pathway	0.0366478
ko04370	50	3241	316	23272	VEGF signaling pathway	0.0389099
ko04013	21	3241	114	23272	MAPK signaling pathway - fly	0.0395105
ko04973	29	3241	169	23272	Carbohydrate digestion and absorption	0.0404947
ko04514	76	3241	515	23272	Cell adhesion molecules (CAMs)	0.043152
ko04745	31	3241	186	23272	Phototransduction - fly	0.0450065
ko04978	24	3241	138	23272	Mineral absorption	0.046659

### Sheet: GO-genetic-female-UEGs
Category: BP (Biological Process) , CC (Cellular Component) , MF (Molecular Function)
GO term name: GO term description
ratio_in_study: ratio of UEGs in one GO term to all UEGs in females
ratio_in_population: ratio of genes in one GO term to all croaker genes
p_holm: corrected p-value of comparison between the ratio in study and the ratio in population
# GO	Category	GO term name	ratio_in_study	ratio_in_population	p_holm
GO:0015985	BP	energy coupled proton transport, down electrochemical gradient	15/3104	18/23272	2.99423e-07
GO:0015986	BP	ATP synthesis coupled proton transport	15/3104	18/23272	2.99423e-07
GO:0043043	BP	peptide biosynthetic process	94/3104	180/23272	4.00201e-07
GO:0034470	BP	ncRNA processing	36/3104	82/23272	4.27037e-07
GO:0034660	BP	ncRNA metabolic process	50/3104	141/23272	5.65531e-07
GO:0006412	BP	translation	92/3104	172/23272	6.23416e-07
GO:0006399	BP	tRNA metabolic process	38/3104	95/23272	6.75162e-07
GO:0043604	BP	amide biosynthetic process	99/3104	201/23272	6.7561e-07
GO:0006518	BP	peptide metabolic process	96/3104	196/23272	7.08032e-07
GO:1901566	BP	organonitrogen compound biosynthetic process	164/3104	438/23272	1.06734e-06
GO:0043603	BP	cellular amide metabolic process	107/3104	246/23272	1.10581e-06
GO:0044281	BP	small molecule metabolic process	158/3104	684/23272	1.73524e-06
GO:0034645	BP	cellular macromolecule biosynthetic process	208/3104	852/23272	2.14629e-06
GO:0044249	BP	cellular biosynthetic process	316/3104	1297/23272	2.33829e-06
GO:1901576	BP	organic substance biosynthetic process	321/3104	1316/23272	2.35936e-06
GO:1901360	BP	organic cyclic compound metabolic process	334/3104	1511/23272	2.42914e-06
GO:0009059	BP	macromolecule biosynthetic process	215/3104	889/23272	2.53733e-06
GO:0044271	BP	cellular nitrogen compound biosynthetic process	233/3104	919/23272	2.54981e-06
GO:0046483	BP	heterocycle metabolic process	324/3104	1460/23272	2.76603e-06
GO:0006725	BP	cellular aromatic compound metabolic process	319/3104	1462/23272	2.79382e-06
GO:0090304	BP	nucleic acid metabolic process	238/3104	1084/23272	2.92302e-06
GO:0009058	BP	biosynthetic process	339/3104	1389/23272	2.99222e-06
GO:0016070	BP	RNA metabolic process	171/3104	798/23272	3.24353e-06
GO:0034641	BP	cellular nitrogen compound metabolic process	406/3104	1638/23272	3.24396e-06
GO:0006139	BP	nucleobase-containing compound metabolic process	308/3104	1377/23272	3.28956e-06
GO:0044711	BP	single-organism biosynthetic process	119/3104	507/23272	3.7523e-06
GO:0006807	BP	nitrogen compound metabolic process	688/3104	3847/23272	3.87344e-06
GO:0044260	BP	cellular macromolecule metabolic process	519/3104	2810/23272	4.27768e-06
GO:0043170	BP	macromolecule metabolic process	596/3104	3379/23272	4.33579e-06
GO:0071704	BP	organic substance metabolic process	791/3104	4401/23272	4.55345e-06
GO:0044238	BP	primary metabolic process	756/3104	4230/23272	4.65993e-06
GO:0044237	BP	cellular metabolic process	710/3104	3773/23272	4.7037e-06
GO:0008152	BP	metabolic process	957/3104	5232/23272	4.98075e-06
GO:0009142	BP	nucleoside triphosphate biosynthetic process	23/3104	44/23272	6.09646e-06
GO:0008033	BP	tRNA processing	24/3104	48/23272	8.57943e-06
GO:0006754	BP	ATP biosynthetic process	17/3104	26/23272	8.9667e-06
GO:0044710	BP	single-organism metabolic process	307/3104	1669/23272	1.1717e-05
GO:0009201	BP	ribonucleoside triphosphate biosynthetic process	22/3104	42/23272	1.34949e-05
GO:0006396	BP	RNA processing	61/3104	210/23272	1.56902e-05
GO:1902600	BP	hydrogen ion transmembrane transport	20/3104	36/23272	1.88983e-05
GO:0009124	BP	nucleoside monophosphate biosynthetic process	26/3104	58/23272	3.45245e-05
GO:0015992	BP	proton transport	21/3104	41/23272	5.35768e-05
GO:0006818	BP	hydrogen transport	21/3104	41/23272	5.35768e-05
GO:0009451	BP	RNA modification	23/3104	48/23272	5.45105e-05
GO:1901362	BP	organic cyclic compound biosynthetic process	159/3104	773/23272	0.000100235
GO:0072522	BP	purine-containing compound biosynthetic process	33/3104	89/23272	0.000107742
GO:0009156	BP	ribonucleoside monophosphate biosynthetic process	25/3104	57/23272	0.000117499
GO:0009168	BP	purine ribonucleoside monophosphate biosynthetic process	23/3104	51/23272	0.000230894
GO:0009127	BP	purine nucleoside monophosphate biosynthetic process	23/3104	51/23272	0.000230894
GO:0009145	BP	purine nucleoside triphosphate biosynthetic process	19/3104	37/23272	0.000264436
GO:0009206	BP	purine ribonucleoside triphosphate biosynthetic process	19/3104	37/23272	0.000264436
GO:1901564	BP	organonitrogen compound metabolic process	471/3104	2814/23272	0.000268408
GO:0018130	BP	heterocycle biosynthetic process	151/3104	744/23272	0.000658702
GO:0051188	BP	cofactor biosynthetic process	33/3104	96/23272	0.000893218
GO:0006164	BP	purine nucleotide biosynthetic process	30/3104	84/23272	0.00126612
GO:0032259	BP	methylation	31/3104	89/23272	0.0015212
GO:0009260	BP	ribonucleotide biosynthetic process	31/3104	90/23272	0.0020255
GO:0046390	BP	ribose phosphate biosynthetic process	31/3104	90/23272	0.0020255
GO:0009152	BP	purine ribonucleotide biosynthetic process	29/3104	83/23272	0.00344748
GO:0009141	BP	nucleoside triphosphate metabolic process	32/3104	98/23272	0.00517378
GO:0006270	BP	DNA replication initiation	7/3104	7/23272	0.0055089
GO:0034622	BP	cellular macromolecular complex assembly	41/3104	141/23272	0.00829238
GO:0006259	BP	DNA metabolic process	71/3104	304/23272	0.0117518
GO:0055086	BP	nucleobase-containing small molecule metabolic process	64/3104	265/23272	0.0123781
GO:0044085	BP	cellular component biogenesis	16/3104	34/23272	0.0144059
GO:0090407	BP	organophosphate biosynthetic process	51/3104	196/23272	0.0160603
GO:1901293	BP	nucleoside phosphate biosynthetic process	40/3104	141/23272	0.0171913
GO:0019438	BP	aromatic compound biosynthetic process	142/3104	729/23272	0.0172445
GO:0009165	BP	nucleotide biosynthetic process	39/3104	137/23272	0.0223495
GO:0009108	BP	coenzyme biosynthetic process	24/3104	68/23272	0.0267382
GO:0072521	BP	purine-containing compound metabolic process	42/3104	154/23272	0.0288089
GO:0009123	BP	nucleoside monophosphate metabolic process	32/3104	105/23272	0.0299779
GO:0044391	CC	ribosomal subunit	20/3104	28/23272	3.49488e-07
GO:0005840	CC	ribosome	72/3104	114/23272	3.92725e-07
GO:0030529	CC	intracellular ribonucleoprotein complex	93/3104	205/23272	1.13996e-06
GO:1990904	CC	ribonucleoprotein complex	93/3104	205/23272	1.13996e-06
GO:0043228	CC	non-membrane-bounded organelle	160/3104	522/23272	1.19469e-06
GO:0043232	CC	intracellular non-membrane-bounded organelle	160/3104	522/23272	1.19469e-06
GO:0044444	CC	cytoplasmic part	272/3104	1167/23272	2.1476e-06
GO:0032991	CC	macromolecular complex	300/3104	1563/23272	2.80016e-06
GO:0043226	CC	organelle	480/3104	2698/23272	3.78522e-06
GO:0043229	CC	intracellular organelle	479/3104	2676/23272	3.98219e-06
GO:0044424	CC	intracellular part	712/3104	4136/23272	4.58269e-06
GO:0005739	CC	mitochondrion	54/3104	179/23272	2.50712e-05
GO:0044429	CC	mitochondrial part	47/3104	147/23272	3.60219e-05
GO:0044446	CC	intracellular organelle part	237/3104	1264/23272	0.0002102
GO:0044422	CC	organelle part	241/3104	1290/23272	0.000223753
GO:0044428	CC	nuclear part	73/3104	307/23272	0.00500777
GO:0015934	CC	large ribosomal subunit	10/3104	14/23272	0.007766
GO:0015935	CC	small ribosomal subunit	10/3104	14/23272	0.007766
GO:0005730	CC	nucleolus	19/3104	45/23272	0.0124914
GO:0042555	CC	MCM complex	7/3104	8/23272	0.0388112
GO:0045261	CC	proton-transporting ATP synthase complex, catalytic core F(1)	6/3104	6/23272	0.0412317
GO:0033178	CC	proton-transporting two-sector ATPase complex, catalytic domain	11/3104	19/23272	0.046147
GO:0003735	MF	structural constituent of ribosome	67/3104	106/23272	4.35587e-07
GO:0008168	MF	methyltransferase activity	60/3104	179/23272	9.27397e-07
GO:0005198	MF	structural molecule activity	94/3104	332/23272	1.22869e-06
GO:0016741	MF	transferase activity, transferring one-carbon groups	64/3104	189/23272	1.3738e-06
GO:0003824	MF	catalytic activity	965/3104	5812/23272	5.63315e-06
GO:0008135	MF	translation factor activity, RNA binding	28/3104	62/23272	7.20375e-06
GO:0016620	MF	oxidoreductase activity, acting on the aldehyde or oxo group of donors, NAD or NADP as acceptor	18/3104	29/23272	1.0043e-05
GO:0003723	MF	RNA binding	94/3104	380/23272	1.25381e-05
GO:0016903	MF	oxidoreductase activity, acting on the aldehyde or oxo group of donors	21/3104	39/23272	1.62582e-05
GO:0044769	MF	ATPase activity, coupled to transmembrane movement of ions, rotational mechanism	12/3104	15/23272	7.08204e-05
GO:0015078	MF	hydrogen ion transmembrane transporter activity	27/3104	73/23272	0.00228729
GO:0046933	MF	proton-transporting ATP synthase activity, rotational mechanism	9/3104	11/23272	0.00416216
GO:0016491	MF	oxidoreductase activity	143/3104	716/23272	0.00430129
GO:0046961	MF	proton-transporting ATPase activity, rotational mechanism	9/3104	12/23272	0.0146308
GO:0036442	MF	hydrogen-exporting ATPase activity	9/3104	12/23272	0.0146308
GO:0016874	MF	ligase activity	58/3104	237/23272	0.022552
GO:0004518	MF	nuclease activity	34/3104	114/23272	0.0348429
GO:0019843	MF	rRNA binding	9/3104	13/23272	0.0417944

### Sheet: KEGG-genetic-female-UEGs
gene number in this pathway in the study: the number of female UEGs in one KEGG pathway
all genes in the study: all female UEGs
gene number in this pathway in population: the number of croaker genes in one KEGG pathway
all genes in the population: all croaker genes
Corrected p value: corrected p-value of comparison between the study and the population
KEGG pathway accession	gene number in this pathway in the study	all genes in the study	gene number in this pathway in population	all genes in the population	KEGG pathway description	Corrected P value
ko03010	75	3103	109	23272	Ribosome	1.81622e-40
ko00190	67	3103	162	23272	Oxidative phosphorylation	6.56197e-19
ko00280	38	3103	93	23272	Valine, leucine and isoleucine degradation	3.31135e-11
ko03013	79	3103	294	23272	RNA transport	2.5751e-10
ko00650	41	3103	113	23272	Butanoate metabolism	4.29675e-10
ko00071	35	3103	96	23272	Fatty acid metabolism	6.62047e-09
ko03008	46	3103	147	23272	Ribosome biogenesis in eukaryotes	8.69309e-09
ko00072	14	3103	26	23272	Synthesis and degradation of ketone bodies	9.55533e-07
ko04146	53	3103	208	23272	Peroxisome	1.02676e-06
ko00062	12	3103	20	23272	Fatty acid elongation in mitochondria	1.2478e-06
ko00640	27	3103	85	23272	Propanoate metabolism	6.20003e-06
ko04110	70	3103	328	23272	Cell cycle	1.74453e-05
ko00380	30	3103	105	23272	Tryptophan metabolism	1.92352e-05
ko00362	11	3103	21	23272	Benzoate degradation	1.97517e-05
ko00240	50	3103	214	23272	Pyrimidine metabolism	2.26292e-05
ko00630	17	3103	45	23272	Glyoxylate and dicarboxylate metabolism	2.61706e-05
ko00620	29	3103	102	23272	Pyruvate metabolism	2.8528e-05
ko00030	18	3103	50	23272	Pentose phosphate pathway	3.21799e-05
ko00670	16	3103	42	23272	One carbon pool by folate	3.95347e-05
ko03030	22	3103	70	23272	DNA replication	4.87324e-05
ko03040	68	3103	338	23272	Spliceosome	0.000127474
ko04142	66	3103	331	23272	Lysosome	0.00019681
ko00625	18	3103	59	23272	Chloroalkane and chloroalkene degradation	0.000319912
ko00020	20	3103	69	23272	Citrate cycle (TCA cycle)	0.000322518
ko00310	30	3103	124	23272	Lysine degradation	0.000408751
ko03020	20	3103	71	23272	RNA polymerase	0.000472644
ko00480	22	3103	83	23272	Glutathione metabolism	0.000615619
ko04113	34	3103	151	23272	Meiosis - yeast	0.000676517
ko00330	28	3103	119	23272	Arginine and proline metabolism	0.000920293
ko00930	8	3103	18	23272	Caprolactam degradation	0.00104019
ko04966	17	3103	61	23272	Collecting duct acid secretion	0.0013005
ko04111	37	3103	176	23272	Cell cycle - yeast	0.0014015
ko00970	18	3103	67	23272	Aminoacyl-tRNA biosynthesis	0.00147827
ko03430	13	3103	42	23272	Mismatch repair	0.00167978
ko03440	17	3103	63	23272	Homologous recombination	0.00184482
ko00230	71	3103	399	23272	Purine metabolism	0.00211161
ko00410	19	3103	75	23272	beta-Alanine metabolism	0.00221803
ko00010	29	3103	133	23272	Glycolysis / Gluconeogenesis	0.00231535
ko00785	3	3103	3	23272	Lipoic acid metabolism	0.00236854
ko00720	13	3103	45	23272	Carbon fixation pathways in prokaryotes	0.00313166
ko04122	7	3103	17	23272	Sulfur relay system	0.00347253
ko00710	12	3103	41	23272	Carbon fixation in photosynthetic organisms	0.00390765
ko00561	31	3103	152	23272	Glycerolipid metabolism	0.00437043
ko03420	22	3103	98	23272	Nucleotide excision repair	0.0046629
ko00903	10	3103	32	23272	Limonene and pinene degradation	0.00489573
ko00051	26	3103	123	23272	Fructose and mannose metabolism	0.00512959
ko05130	46	3103	252	23272	Pathogenic Escherichia coli infection	0.00571871
ko03018	35	3103	183	23272	RNA degradation	0.00675459
ko02020	7	3103	19	23272	Two-component system	0.00676084
ko00531	13	3103	53	23272	Glycosaminoglycan degradation	0.0115172
ko00600	22	3103	109	23272	Sphingolipid metabolism	0.0132966
ko00040	14	3103	60	23272	Pentose and glucuronate interconversions	0.0134153
ko00281	6	3103	18	23272	Geraniol degradation	0.0187026
ko00270	18	3103	89	23272	Cysteine and methionine metabolism	0.0207156
ko00830	28	3103	156	23272	Retinol metabolism	0.0220895
ko00340	13	3103	59	23272	Histidine metabolism	0.0235153
ko03022	19	3103	100	23272	Basal transcription factors	0.0288589
ko00290	8	3103	31	23272	Valine, leucine and isoleucine biosynthesis	0.0292729
ko01040	11	3103	50	23272	Biosynthesis of unsaturated fatty acids	0.0332769
ko03015	32	3103	193	23272	mRNA surveillance pathway	0.0336206
ko00053	10	3103	44	23272	Ascorbate and aldarate metabolism	0.0339116
ko00363	12	3103	57	23272	Bisphenol degradation	0.0356022
ko03410	14	3103	71	23272	Base excision repair	0.0386847
ko04145	76	3103	530	23272	Phagosome	0.0396163
ko04330	29	3103	177	23272	Notch signaling pathway	0.0412353
ko00627	12	3103	59	23272	Aminobenzoate degradation	0.0423438
ko03060	6	3103	22	23272	Protein export	0.0424366
ko05120	49	3103	331	23272	Epithelial cell signaling in Helicobacter pylori infection	0.0457991
ko00510	19	3103	109	23272	N-Glycan biosynthesis	0.0481652
