## Supplemental Table 29 for "Proto-sex locus in large yellow croaker provides insights into early evolution of the sex chromosome"

### Sheet: GO-consensus-male-UEGs
Category: BP (Biological Process) , CC (Cellular Component) , MF (Molecular Function)
GO term name: GO term description
ratio_in_study: ratio of UEGs in one GO term to all UEGs in both pseudo-males and males
ratio_in_population: ratio of genes in one GO term to all croaker genes
p_holm: corrected p-value of comparison between the ratio in study and the ratio in population
# GO	Category	GO term name	ratio_in_study	ratio_in_population	p_holm
GO:0016459	CC	myosin complex	27/2385	93/23272	0.0028594
GO:0005488	MF	binding	1392/2385	12101/23272	5.85814e-06
GO:0005515	MF	protein binding	801/2385	6664/23272	0.000211101
GO:0003774	MF	motor activity	41/2385	190/23272	0.0395544
GO:0008092	MF	cytoskeletal protein binding	66/2385	367/23272	0.0397338

### Sheet: KEGG-consensus-male-UEGs
gene number in this pathway in the study: the number of UEGs in both pseudo-males and males in one KEGG pathway
all genes in the study: all UEGs in both pseudo-males and males
gene number in this pathway in population: the number of croaker genes in one KEGG pathway
all genes in the population: all croaker genes
Corrected p value: corrected p-value of comparison between the study and the population
KEGG pathway accession	gene number in this pathway in the study	all genes in the study	gene number in this pathway in population	all genes in the population	KEGG pathway description	Corrected P value
ko04910	78	2385	527	23272	Insulin signaling pathway	0.000216522
ko04010	121	2385	906	23272	MAPK signaling pathway	0.000410487
ko04621	40	2385	247	23272	NOD-like receptor signaling pathway	0.00107774
ko04150	30	2385	193	23272	mTOR signaling pathway	0.00585631
ko04810	96	2385	773	23272	Regulation of actin cytoskeleton	0.00639772
ko04670	76	2385	601	23272	Leukocyte transendothelial migration	0.00812238
ko05100	51	2385	380	23272	Bacterial invasion of epithelial cells	0.008626
ko04512	49	2385	364	23272	ECM-receptor interaction	0.00913298
ko04111	27	2385	176	23272	Cell cycle - yeast	0.00920053
ko04012	47	2385	347	23272	ErbB signaling pathway	0.00931573
ko04510	116	2385	981	23272	Focal adhesion	0.0107101
ko04514	65	2385	515	23272	Cell adhesion molecules (CAMs)	0.0117727
ko04520	59	2385	471	23272	Adherens junction	0.0156427
ko04360	77	2385	642	23272	Axon guidance	0.0173177
ko04530	71	2385	595	23272	Tight junction	0.0207815
ko04912	47	2385	372	23272	GnRH signaling pathway	0.0209085
ko04070	32	2385	242	23272	Phosphatidylinositol signaling system	0.0255759
ko00562	22	2385	154	23272	Inositol phosphate metabolism	0.0265835
ko04630	33	2385	253	23272	Jak-STAT signaling pathway	0.0272375
ko02010	13	2385	79	23272	ABC transporters	0.0288055
ko04370	39	2385	316	23272	VEGF signaling pathway	0.0333435
ko04973	23	2385	169	23272	Carbohydrate digestion and absorption	0.0343391
ko00564	26	2385	197	23272	Glycerophospholipid metabolism	0.0352428
ko04340	23	2385	173	23272	Hedgehog signaling pathway	0.0396812
ko04660	47	2385	403	23272	T cell receptor signaling pathway	0.0406347
ko04144	91	2385	850	23272	Endocytosis	0.0408249
ko04976	40	2385	343	23272	Bile secretion	0.0469327
ko04380	52	2385	464	23272	Osteoclast differentiation	0.0470668
ko00524	3	2385	9	23272	Butirosin and neomycin biosynthesis	0.0472401
ko04974	46	2385	405	23272	Protein digestion and absorption	0.0481778
ko04640	32	2385	267	23272	Hematopoietic cell lineage	0.0494593

### Sheet: GO-consensus-female-UEGs
Category: BP (Biological Process) , CC (Cellular Component) , MF (Molecular Function)
GO term name: GO term description
ratio_in_study: ratio of UEGs in one GO term to all female UEGs
ratio_in_population: ratio of genes in one GO term to all croaker genes
p_holm: corrected p-value of comparison between the ratio in study and the ratio in population
# GO	Category	GO term name	ratio_in_study	ratio_in_population	p_holm
GO:0043604	BP	amide biosynthetic process	74/2289	201/23272	3.64004e-07
GO:0006412	BP	translation	70/2289	172/23272	4.03682e-07
GO:0006518	BP	peptide metabolic process	73/2289	196/23272	4.43431e-07
GO:0043603	BP	cellular amide metabolic process	80/2289	246/23272	5.82574e-07
GO:0043043	BP	peptide biosynthetic process	71/2289	180/23272	6.41181e-07
GO:1901566	BP	organonitrogen compound biosynthetic process	124/2289	438/23272	1.47281e-06
GO:0044271	BP	cellular nitrogen compound biosynthetic process	172/2289	919/23272	1.82834e-06
GO:0044249	BP	cellular biosynthetic process	236/2289	1297/23272	1.88639e-06
GO:0009059	BP	macromolecule biosynthetic process	155/2289	889/23272	1.98459e-06
GO:0009058	BP	biosynthetic process	252/2289	1389/23272	2.09249e-06
GO:0006139	BP	nucleobase-containing compound metabolic process	218/2289	1377/23272	2.43555e-06
GO:1901360	BP	organic cyclic compound metabolic process	237/2289	1511/23272	2.47437e-06
GO:1901576	BP	organic substance biosynthetic process	237/2289	1316/23272	2.52546e-06
GO:0034645	BP	cellular macromolecule biosynthetic process	149/2289	852/23272	2.66413e-06
GO:0034470	BP	ncRNA processing	29/2289	82/23272	2.6774e-06
GO:0034641	BP	cellular nitrogen compound metabolic process	295/2289	1638/23272	2.73338e-06
GO:0046483	BP	heterocycle metabolic process	228/2289	1460/23272	3.01429e-06
GO:0006725	BP	cellular aromatic compound metabolic process	226/2289	1462/23272	3.08587e-06
GO:0015985	BP	energy coupled proton transport, down electrochemical gradient	13/2289	18/23272	3.10525e-06
GO:0015986	BP	ATP synthesis coupled proton transport	13/2289	18/23272	3.10525e-06
GO:0006807	BP	nitrogen compound metabolic process	502/2289	3847/23272	3.35145e-06
GO:0044237	BP	cellular metabolic process	514/2289	3773/23272	3.59117e-06
GO:0008152	BP	metabolic process	705/2289	5232/23272	4.06257e-06
GO:0044238	BP	primary metabolic process	550/2289	4230/23272	4.06653e-06
GO:0071704	BP	organic substance metabolic process	576/2289	4401/23272	4.36628e-06
GO:0044281	BP	small molecule metabolic process	119/2289	684/23272	6.70834e-06
GO:1902600	BP	hydrogen ion transmembrane transport	18/2289	36/23272	8.25946e-06
GO:0009142	BP	nucleoside triphosphate biosynthetic process	20/2289	44/23272	8.45531e-06
GO:0015992	BP	proton transport	19/2289	41/23272	1.46869e-05
GO:0006818	BP	hydrogen transport	19/2289	41/23272	1.46869e-05
GO:0006754	BP	ATP biosynthetic process	15/2289	26/23272	1.49768e-05
GO:0044260	BP	cellular macromolecule metabolic process	368/2289	2810/23272	1.87176e-05
GO:0009201	BP	ribonucleoside triphosphate biosynthetic process	19/2289	42/23272	2.43292e-05
GO:0034622	BP	cellular macromolecular complex assembly	38/2289	141/23272	4.12649e-05
GO:0043170	BP	macromolecule metabolic process	428/2289	3379/23272	5.19742e-05
GO:0008033	BP	tRNA processing	20/2289	48/23272	5.44386e-05
GO:0006396	BP	RNA processing	49/2289	210/23272	5.73716e-05
GO:0009124	BP	nucleoside monophosphate biosynthetic process	22/2289	58/23272	7.89052e-05
GO:0044711	BP	single-organism biosynthetic process	90/2289	507/23272	0.000284909
GO:0009156	BP	ribonucleoside monophosphate biosynthetic process	21/2289	57/23272	0.000308802
GO:0044710	BP	single-organism metabolic process	231/2289	1669/23272	0.000402971
GO:0072522	BP	purine-containing compound biosynthetic process	27/2289	89/23272	0.0004518
GO:0009145	BP	purine nucleoside triphosphate biosynthetic process	16/2289	37/23272	0.000926994
GO:0009206	BP	purine ribonucleoside triphosphate biosynthetic process	16/2289	37/23272	0.000926994
GO:0009141	BP	nucleoside triphosphate metabolic process	28/2289	98/23272	0.00106738
GO:0009168	BP	purine ribonucleoside monophosphate biosynthetic process	19/2289	51/23272	0.00110107
GO:0009127	BP	purine nucleoside monophosphate biosynthetic process	19/2289	51/23272	0.00110107
GO:0090304	BP	nucleic acid metabolic process	160/2289	1084/23272	0.0011244
GO:0034660	BP	ncRNA metabolic process	35/2289	141/23272	0.001496
GO:0016070	BP	RNA metabolic process	124/2289	798/23272	0.00174661
GO:0006164	BP	purine nucleotide biosynthetic process	25/2289	84/23272	0.00207445
GO:0009451	BP	RNA modification	18/2289	48/23272	0.00207875
GO:0009108	BP	coenzyme biosynthetic process	22/2289	68/23272	0.00212271
GO:0009260	BP	ribonucleotide biosynthetic process	26/2289	90/23272	0.00231561
GO:0046390	BP	ribose phosphate biosynthetic process	26/2289	90/23272	0.00231561
GO:0055086	BP	nucleobase-containing small molecule metabolic process	53/2289	265/23272	0.00467793
GO:0009152	BP	purine ribonucleotide biosynthetic process	24/2289	83/23272	0.006392
GO:0006399	BP	tRNA metabolic process	26/2289	95/23272	0.00732519
GO:0006334	BP	nucleosome assembly	14/2289	33/23272	0.00756562
GO:0051188	BP	cofactor biosynthetic process	26/2289	96/23272	0.00910864
GO:0090407	BP	organophosphate biosynthetic process	42/2289	196/23272	0.00998434
GO:0072521	BP	purine-containing compound metabolic process	35/2289	154/23272	0.0147574
GO:1901564	BP	organonitrogen compound metabolic process	349/2289	2814/23272	0.0162879
GO:0009199	BP	ribonucleoside triphosphate metabolic process	25/2289	93/23272	0.0168163
GO:1901293	BP	nucleoside phosphate biosynthetic process	33/2289	141/23272	0.0168506
GO:0009123	BP	nucleoside monophosphate metabolic process	27/2289	105/23272	0.0171676
GO:0034728	BP	nucleosome organization	14/2289	35/23272	0.0177036
GO:1901137	BP	carbohydrate derivative biosynthetic process	44/2289	217/23272	0.0226273
GO:1901135	BP	carbohydrate derivative metabolic process	65/2289	368/23272	0.0249328
GO:0009165	BP	nucleotide biosynthetic process	32/2289	137/23272	0.0251612
GO:1901362	BP	organic cyclic compound biosynthetic process	116/2289	773/23272	0.0270284
GO:0065004	BP	protein-DNA complex assembly	14/2289	37/23272	0.0385022
GO:0019637	BP	organophosphate metabolic process	63/2289	359/23272	0.0452395
GO:0009161	BP	ribonucleoside monophosphate metabolic process	26/2289	104/23272	0.0458015
GO:0009117	BP	nucleotide metabolic process	45/2289	230/23272	0.0468941
GO:0030529	CC	intracellular ribonucleoprotein complex	74/2289	205/23272	7.96464e-07
GO:1990904	CC	ribonucleoprotein complex	74/2289	205/23272	7.96464e-07
GO:0005840	CC	ribosome	59/2289	114/23272	8.6502e-07
GO:0043228	CC	non-membrane-bounded organelle	127/2289	522/23272	1.69605e-06
GO:0043232	CC	intracellular non-membrane-bounded organelle	127/2289	522/23272	1.69605e-06
GO:0044444	CC	cytoplasmic part	201/2289	1167/23272	2.28809e-06
GO:0032991	CC	macromolecular complex	234/2289	1563/23272	3.43448e-06
GO:0043229	CC	intracellular organelle	351/2289	2676/23272	4.60146e-05
GO:0043226	CC	organelle	352/2289	2698/23272	7.84229e-05
GO:0044424	CC	intracellular part	508/2289	4136/23272	9.98066e-05
GO:0044391	CC	ribosomal subunit	14/2289	28/23272	0.000597935
GO:0000786	CC	nucleosome	13/2289	28/23272	0.00521281
GO:0032993	CC	protein-DNA complex	13/2289	29/23272	0.00858939
GO:0044422	CC	organelle part	179/2289	1290/23272	0.0130516
GO:0044429	CC	mitochondrial part	34/2289	147/23272	0.0144849
GO:0044446	CC	intracellular organelle part	175/2289	1264/23272	0.0212499
GO:0033178	CC	proton-transporting two-sector ATPase complex, catalytic domain	10/2289	19/23272	0.0245572
GO:0044815	CC	DNA packaging complex	13/2289	32/23272	0.033036
GO:0003735	MF	structural constituent of ribosome	54/2289	106/23272	3.86321e-07
GO:0005198	MF	structural molecule activity	75/2289	332/23272	1.24869e-06
GO:0003824	MF	catalytic activity	707/2289	5812/23272	4.53666e-06
GO:0003723	MF	RNA binding	77/2289	380/23272	6.75701e-06
GO:0044769	MF	ATPase activity, coupled to transmembrane movement of ions, rotational mechanism	11/2289	15/23272	5.68298e-05
GO:0016741	MF	transferase activity, transferring one-carbon groups	45/2289	189/23272	0.000137145
GO:0008135	MF	translation factor activity, RNA binding	22/2289	62/23272	0.000326109
GO:0008168	MF	methyltransferase activity	42/2289	179/23272	0.000595371
GO:0015078	MF	hydrogen ion transmembrane transporter activity	23/2289	73/23272	0.0019722
GO:0016491	MF	oxidoreductase activity	113/2289	716/23272	0.00294712
GO:0046933	MF	proton-transporting ATP synthase activity, rotational mechanism	8/2289	11/23272	0.00803616
GO:0046961	MF	proton-transporting ATPase activity, rotational mechanism	8/2289	12/23272	0.021976
GO:0036442	MF	hydrogen-exporting ATPase activity	8/2289	12/23272	0.021976
GO:0046982	MF	protein heterodimerization activity	23/2289	84/23272	0.0299996

### Sheet: KEGG-consensus-female-UEGs
gene number in this pathway in the study: the number of female UEGs in one KEGG pathway
all genes in the study: all female UEGs
gene number in this pathway in population: the number of croaker genes in one KEGG pathway
all genes in the population: all croaker genes
Corrected p value: corrected p-value of comparison between the study and the population
KEGG pathway accession	gene number in this pathway in the study	all genes in the study	gene number in this pathway in population	all genes in the population	KEGG pathway description	Corrected P value
ko03010	64	2289	109	23272	Ribosome	1.5784e-36
ko00190	63	2289	162	23272	Oxidative phosphorylation	4.86943e-23
ko03013	64	2289	294	23272	RNA transport	5.29073e-10
ko00650	30	2289	113	23272	Butanoate metabolism	2.21724e-07
ko00280	24	2289	93	23272	Valine, leucine and isoleucine degradation	5.50615e-06
ko00072	11	2289	26	23272	Synthesis and degradation of ketone bodies	1.34229e-05
ko04142	55	2289	331	23272	Lysosome	3.68857e-05
ko00071	22	2289	96	23272	Fatty acid metabolism	8.42762e-05
ko03008	29	2289	147	23272	Ribosome biogenesis in eukaryotes	0.000121866
ko00030	14	2289	50	23272	Pentose phosphate pathway	0.000175894
ko04146	35	2289	208	23272	Peroxisome	0.000563141
ko04122	7	2289	17	23272	Sulfur relay system	0.00061167
ko00630	12	2289	45	23272	Glyoxylate and dicarboxylate metabolism	0.000765
ko00785	3	2289	3	23272	Lipoic acid metabolism	0.000950436
ko00620	20	2289	102	23272	Pyruvate metabolism	0.00120249
ko05130	39	2289	252	23272	Pathogenic Escherichia coli infection	0.00132262
ko04110	48	2289	328	23272	Cell cycle	0.00137746
ko00625	13	2289	59	23272	Chloroalkane and chloroalkene degradation	0.00276047
ko00531	12	2289	53	23272	Glycosaminoglycan degradation	0.00310814
ko04966	13	2289	61	23272	Collecting duct acid secretion	0.00364325
ko00240	32	2289	214	23272	Pyrimidine metabolism	0.00467134
ko00600	19	2289	109	23272	Sphingolipid metabolism	0.00516944
ko00380	18	2289	105	23272	Tryptophan metabolism	0.00720766
ko00020	13	2289	69	23272	Citrate cycle (TCA cycle)	0.00939089
ko00010	21	2289	133	23272	Glycolysis / Gluconeogenesis	0.0094779
ko00640	15	2289	85	23272	Propanoate metabolism	0.00991174
ko03440	12	2289	63	23272	Homologous recombination	0.0110727
ko00670	9	2289	42	23272	One carbon pool by folate	0.0125592
ko03018	26	2289	183	23272	RNA degradation	0.014365
ko00051	19	2289	123	23272	Fructose and mannose metabolism	0.0147979
ko00480	14	2289	83	23272	Glutathione metabolism	0.0164728
ko00040	11	2289	60	23272	Pentose and glucuronate interconversions	0.0178138
ko03015	26	2289	193	23272	mRNA surveillance pathway	0.0225931
ko03020	12	2289	71	23272	RNA polymerase	0.0232529
ko00520	16	2289	105	23272	Amino sugar and nucleotide sugar metabolism	0.023809
ko04145	61	2289	530	23272	Phagosome	0.0242625
ko03040	41	2289	338	23272	Spliceosome	0.0257344
ko04113	21	2289	151	23272	Meiosis - yeast	0.0261952
ko00710	8	2289	41	23272	Carbon fixation in photosynthetic organisms	0.0274092
ko00062	5	2289	20	23272	Fatty acid elongation in mitochondria	0.0301638
ko00140	18	2289	128	23272	Steroid hormone biosynthesis	0.0317544
ko00330	17	2289	119	23272	Arginine and proline metabolism	0.0317743
ko00830	21	2289	156	23272	Retinol metabolism	0.0325378
ko00230	46	2289	399	23272	Purine metabolism	0.0337246
ko04111	23	2289	176	23272	Cell cycle - yeast	0.0342857
ko05120	39	2289	331	23272	Epithelial cell signaling in Helicobacter pylori infection	0.0346898
ko00362	5	2289	21	23272	Benzoate degradation	0.0357012
ko00561	20	2289	152	23272	Glycerolipid metabolism	0.0400788
ko03022	14	2289	100	23272	Basal transcription factors	0.047537
ko04964	12	2289	82	23272	Proximal tubule bicarbonate reclamation	0.0482909
